# Stress Resistance Screen in a Human Primary Cell Line Identifies Small Molecules that Affect Aging Pathways and Extend *C. elegans’* Lifespan

**DOI:** 10.1101/735415

**Authors:** Peichuan Zhang, Yuying Zhai, James Cregg, Kenny Kean-Hooi Ang, Michelle Arkin, Cynthia Kenyon

## Abstract

Increased resistance to environmental stress at the cellular level is correlated with the longevity of long-lived mutants and wild-animal species. Moreover, in experimental organisms, screens for increased stress resistance have yielded mutants that are long-lived. To find entry points for small molecules that might extend healthy longevity in humans, we screened ∼100,000 small molecules in a human primary-fibroblast cell line and identified a set that increased oxidative-stress resistance. Some of the hits fell into structurally-related chemical groups, suggesting that they may act on common targets. Two small molecules increased *C. elegans’* stress resistance, and at least 9 extended their lifespan by ∼10-50%. Thus, screening for increased stress resistance in human cells can enrich for compounds with promising pro-longevity effects. Further characterization of these compounds, including a chalcone that promoted stress resistance independently of *NRF2*, may elucidate new ways to extend healthy human lifespan.
