## Supplemental Table 8 for "Stress Resistance Screen in a Human Primary Cell Line Identifies Small Molecules that Affect Aging Pathways and Extend *C. elegans’* Lifespan"

### Sheet: Table S8, lifespan effects
Table S8. Effects of small molecules on C. elegans’ lifespan and H2O2-resistance
Small Molecule ID	Trial 1 in liquid, at 60uM, 1.0X10^9 bacteria/ml, wild type, with FuDR	Trial 2 in liquid, at 60uM, 2.5X10^9 bacteria/ml, wild type, with FuDR	Trial 3 on plate, at 60uM, 2.0X10^10 bacteria/ml, temperature-sensitive sterile mutant worms, no FuDR	Trial 4 on plate, at 60uM, 1.0X10^11 bacteria/ml, temperature-sensitive sterile mutant worms, no FuDR (of 32 core-set hits, only 8 available & shown)	Confirmative trial 5 on plate, at 60uM, 2.0X10^10 bacteria/ml, temperature-sensitive sterile mutant worms, no FuDR (of 32 core-set hits, only 3 available & shown)	Confirmative trial 6 on plate, at 60uM, 1.0X10^11 bacteria/ml, temperature-sensitive mutant worms, no FuDR (of 32 core-set hits, only 3 available & shown)	Trial 1, H2O2-resistance assay in liquid, at 60uM, day-8-old wild type, with FuDR	Trial 2, H2O2-resistance assay in liquid (retest of positive hits from trial 1), at 60uM, day-6-old wild type, with FuDR
Top, non-toxic molecules (4):
Group 4 (chalcones): 4 hits, 4 re-analyzed; Gr-4D	31.9±1.1, +50.8%, p<0.0001 (##), 41/41	18.7±0.6, +9.0%, p=0.0061 (^^), 79/82	22.5±0.4, +22.2%, p<0.0001, 74/95	19.6±0.6, +11.3%, p=0.0280, 38/55	26.5±0.9, +39.4%, p<0.0001, 69/78	21.2±0.6, +11.1%, p=0.0028, 65/70	250.2±19.2, +206.8%, p<0.0001 (b), 31/32	172.3±14.5, +20.2%, p=0.1815 (e), 44/44
Group 5: 4 hits, 3 re-analyzed; Gr-5A	26.4±1.1, +25.8%, p=0.0003 (###), 36/36	17.3±0.6, -1.4%, p=0.6638 (^^^), 54/54	16.9±0.3, -8.3%, p=0.0032, 78/90	N/A	N/A	N/A	122.6±17.9, +89.9%, p=0.0094 (c), 24/24	153.1±16.3, +6.8%, p=0.4044 (e), 41/41
Gr-5D	26.9±1.1, +29.5%, p<0.0001 (###), 36/36	18.6±0.5, +5.8%, p=0.3499 (^^^), 72/72	17.4±0.3, -5.3%, p=0.0393, 83/91	N/A	N/A	N/A	30.5±5.5, -52.7%, p=0.0125 (c), 21/21	N/A
O10	23.9±1.1, +5.9%, p=0.2457 (#), 39/40	16.4±0.5, -6.2%, p=0.5195 (^), 66/66	20.1±0.4, +9.5%, p=0.0013, 88/94	N/A	N/A	N/A	46.3±9.7, -33.6%, p=0.2152 (a), 20/20	N/A
Others with potential liability (PAINS, listed separately) (28)
Group 1: 7 hits, 7 re-analyzed; Gr-1A	22.3±1.1, -1.3%, p=0.7400 (#), 32/32	17.5±0.5, +0.2%, p=0.6917 (^), 69/69	21.0±0.5, +14.2%, p<0.0001, 69/92	N/A	N/A	N/A	119.9±19.4, +72.1%, p=0.0162 (a), 24/24	93.1±9.1, -26.7%, p=0.0329 (d), 49/49
Gr-1B	25.4±0.9, +12.9%, p=0.5540 (#), 35/35	18.9±0.7, +8.0%, p=0.0123 (^), 79/80	21.2±0.4, +15.1%, p<0.0001, 68/92	N/A	N/A	N/A	93.9±12.3, +34.7%, p=0.1774 (a), 30/30	N/A
Gr-1C	25.8±1.0, +14.4%, p=0.0175 (#), 38/39	17.8±0.5, +1.7%, p=0.4137 (^), 60/60	21.1±0.4, +14.7%, p<0.0001, 73/97	N/A	N/A	N/A	89.2±11.6, +28.0%, p=0.2371 (a), 39/39	N/A
Gr-1D	26.7±1.2, +18.2%, p=0.0024 (#), 34/34	17.4±0.6, -0.5%, p=0.6959 (^), 68/68	20.3±0.2, +10.5%, p<0.0001, 93/121	N/A	N/A	N/A	62.7±9.6, -10.1%, p=0.7481 (a), 23/23	N/A
Gr-1E	26.5±1.0, +17.4%, p=0.0074 (#), 34/34	18.6±0.7, +6.3%, p=0.0420 (^), 79/79	20.9±0.4, +13.8%, p<0.0001, 62/74	N/A	N/A	N/A	77.7±10.5, +11.5%, p=0.6370 (a), 30/30	N/A
Gr-1F	27.6±1.2, +22.3%, p=0.0012 (#), 27/29	17.6±0.5, +0.6%, p=0.4189 (^), 77/77	20.5±0.4, +11.3%, p=0.0002, 73/98	N/A	N/A	N/A	90.8±12.3, +30.3%, p=0.2800 (a), 38/38	N/A
Gr-1G	22.8±1.1, +1.3%, p=0.6663 (#), 39/39	19.3±0.7, +10.2%, p=0.0115 (^), 76/76	22.9±0.5, +24.7%, p<0.0001, 76/93	18.7±0.7, +5.8%, p=0.2185, 46/60	N/A	N/A	23.2±1.9, -66.8%, p=0.0005 (a), 26/26	N/A
Group 3: 4 hits, 3 re-analyzed; Gr-3A	30.2±1.2, +34.1%, p<0.0001 (#), 27/28	20.0±0.7, +14.2%, p=0.0007 (^), 71/71	21.4±0.4, +16.3%, p<0.0001, 93/109	19.1±0.5, +8.4%, p=0.0761, 52/69	N/A	N/A	37.2±3.2, -46.7%, p=0.0609 (a), 31/31	N/A
Gr-3B	25.6±1.3, +13.7%, p=0.0291 (#), 24/26	19.7±0.7, +12.5%, p=0.0065 (^), 70/70	19.9±0.4, +8.1%, p=0.0129, 56/78	N/A	N/A	N/A	107.1±12.2, +53.7%, p=0.0153 (a), 42/42	153.2±10.8, +20.6%, p=0.3910 (d), 41/41
Gr-3C	26.8±0.9, +18.9%, p=0.0117 (#), 29/29	19.6±0.7, +11.9%, p=0.0041 (^), 67/67	19.9±0.3, +8.0%, p=0.0078, 73/96	N/A	N/A	N/A	55.4±8.8, -20.5%, p=0.2739 (a), 37/37	N/A
Gr-4A	16.6±0.5, -21.4%, p<0.0001 (##), 37/37	17.3±0.6, +1.2%, p=0.4620 (^^), 72/74	18.4±0.4, -0.1%, p=0.8908, 68/80	N/A	N/A	N/A	12.0±2.0, -85.3%, p=0.0003 (b), 10/10	N/A
Gr-4B	22.9±1.0, +8.1%, p=0.0659 (##), 41/42	19.6±0.8, +14.5%, p=0.0003 (^^), 48/48	20.4±0.4, +10.7%, p=0.0005, 80/95	N/A	N/A	N/A	106.1±16.2, +30.1%, p=0.2049 (b), 23/23	N/A
Gr-4C	18.0±1.2, -14.9%, p=0.0238 (##), 13/13	17.7±0.6, +3.1%, p=0.2236 (^^), 66/68	18.1±0.2, -1.7%, p=0.3483, 96/112	N/A	N/A	N/A	20.5±1.9, -74.9%, p=0.0119 (b), 20/20	N/A
Gr-5B	28.5±1.8, +37.2%, p=0.0001 (###), 28/28	17.9±0.5, +2.0%, p=0.6663 (^^^), 72/73	18.7±0.4, +1.7%, p=0.7378, 64/72	N/A	N/A	N/A	90.6±11.3, +40.3%, p=0.2719 (c), 36/36	N/A
Group 6: 3 hits, 2 re-analyzed; Gr-6B	21.8±1.0, +3.0%, p=0.6628 (##), 19/19	17.2±0.6, +0.2%, p=0.7626 (^^), 57/57	22.2±0.5, +20.6%, p<0.0001, 71/77	17.4±0.5, -1.3%, p=0.7189, 41/51	N/A	N/A	92.7±13.0, +13.7%, p=0.5842 (b), 38/38	N/A
Group 7: 3 hits, 3 re-analyzed; Gr-7A	29.7±1.4, +40.6%, p<0.0001 (##), 37/37	19.9±0.7, +16.2%, p<0.0001 (^^), 77/77	21.0±0.4, +13.9%, p<0.0001, 86/98	18.1±0.5, +2.7%, p=0.7097, 45/58	17.8±0.3, -6.5%, p=0.0039, 88/103	19.9±0.5, +4.1%, p=0.3166, 67/88	159.6±22.7, +95.7%, p=0.0136 (b), 18/18	183.6±10.5, +28.1%, p=0.0461 (e), 47/47
Gr-7B	21.1±0.7, +1.3%, p=0.9039 (###), 45/54	18.2±0.6, +3.5%, p=0.3472 (^^^), 72/72	21.1±0.4, +14.9%, p<0.0001, 84/107	N/A	N/A	N/A	155.8±14.4, +141.2%, p<0.0001 (c), 35/35	171.2±11.2, +19.4%, p=0.1822 (e), 36/36
Gr-7C	15.0±0.0, -29.1%, p<0.0001 (##), 29/29	18.9±0.6, +10.1%, p=0.0019 (^^), 79/79	10.7±0.3, -41.6%, p<0.0001, 102/102	N/A	N/A	N/A	N/A	N/A
O11	24.3±0.8, +14.9%, p=0.0036 (##), 31/33	18.2±0.6, +6.0%, p=0.1218 (^^), 56/56	22.3±0.4, +21.0%, p<0.0001, 101/116	19.2±0.6, +9.0%, p=0.0917, 41/60	N/A	N/A	162.3±10.3, +99.0%, p=0.0016 (b), 33/34	135.4±15.1, +6.6%, p=0.4597 (d), 39/39
O13	28.1±1.1, +32.7%, p<0.0001 (##), 36/36	18.9±0.5, +10.3%, p=0.0231 (^^), 58/58	23.4±0.4, +27.3%, p<0.0001, 72/76	20.3±1.0, +15.0%, p=0.0122, 25/43	20.6±0.5, +8.4%, p=0.0033, 104/113	22.0±0.5, +15.3%, p<0.0001, 85/111	196.3±17.1, +140.8%, p<0.0001 (b), 32/32	162.8±11.5, +28.2%, p=0.1847 (d), 51/51
O18	25.8±1.2, +22.1%, p=0.0001 (##), 38/38	19.2±0.7, +11.8%, p=0.0012 (^^), 65/65	19.1±0.4, +3.8%, p=0.2020, 86/97	N/A	N/A	N/A	120.5±17.1, +47.8%, p=0.0603 (b), 31/31	N/A
O20	24.7±1.1, +18.8%, p=0.0040 (###), 38/38	18.1±0.6, +3.4%, p=0.4204 (^^^), 65/65	20.5±0.3, +11.3%, p=0.0001, 87/103	N/A	N/A	N/A	69.0±13.6, +6.9%, p=0.8748 (c), 36/36	N/A
O27	14.6±0.2, -35.1%, p<0.0001 (#), 38/38	14.4±0.3, -17.8%, p<0.0001 (^), 54/54	5.6±0.1, -69.3%, p<0.0001, 90/90	N/A	N/A	N/A	19.4±1.5, -72.1%, p=0.0002 (a), 21/21	N/A
Gr-6C (rhodanines, PAINS)	25.0±1.4, +20.5%, p=0.0027 (###), 33/33	19.7±0.9, +12.4%, p=0.0098 (^^^), 49/49	20.1±0.3, +9.4%, p=0.0032, 55/60	N/A	N/A	N/A	27.8±2.8, -57.0%, p=0.0024 (c), 41/41	N/A
Group 9:2 hits, 2 re-analyzed; Gr-9A (enones, PAINS)	29.2±1.0, +38.0%, p<0.0001 (##), 30/31	18.3±0.5, +6.6%, p=0.0723 (^^), 69/69	21.1±0.6, +14.6%, p<0.0001, 60/69	N/A	N/A	N/A	163.4±15.8, +100.3%, p=0.0013 (b), 29/29	188.0±11.5, +31.1%, p=0.0135 (e), 47/47
Gr-9C (enones & catechols, PAINS)	28.3±1.9, +36.2%, p=0.0005 (###), 23/23	20.6±0.6, +17.4%, p<0.0001 (^^^), 79/85	22.4±0.4, +21.6%, p<0.0001, 81/89	17.6±0.6, -0.3%, p=0.8374, 43/65	N/A	N/A	188.9±11.0, +192.6%, p<0.0001 (c), 43/43	174.2±12.3, +21.5%, p=0.0884 (e), 44/44
O6 (phenolic mannich, PAINS; non-toxic)	27.1±1.5, +28.3%, p<0.0001 (##), 32/32	18.9±0.8, +10.3%, p=0.0046 (^^), 72/72	19.1±0.3, +3.9%, p=0.1506, 79/89	N/A	N/A	N/A	273.2±16.6, +235.0%, p<0.0001 (b), 35/36	145.4±16.8, +1.4%, p=0.9544 (e), 38/38
O21 (rhodanines, PAINS)	22.4±1.2, +7.9%, p=0.2116 (###), 38/38	17.5±0.7, -0.5%, p=0.7778 (^^^), 67/67	20.6±0.4, +12.2%, p=0.0001, 98/104	N/A	N/A	N/A	26.6±4.4, -58.8%, p=0.0023 (c), 26/26	N/A
	# vs. control 1: 22.5±0.8, 65/65	^ vs. control 1: 17.5±0.6, 48/48	control: 18.4±0.4, 67/80	control: 17.7±0.6, 48/57	control: 19.0±0.4, 111/122	control: 19.1±0.5, 89/104	a vs. control 1: 69.7±10.8, 34/34	d vs. control 1: 127.0±17.3, 25/25
	## vs. control 2: 21.2±0.5, 77/81	^^ vs. control 2: 17.1±0.3, 142/142					b vs. control 2: 81.5±14.7, 30/31	e vs. control 2: 143.4±11.7, 45/45
	### vs. control 3: 20.8±0.8, 32/40	^^^ vs. control 3: 17.5±0.4, 153/153					c vs. control 3: 64.6±13.1, 23/23
Supplemental Table 8 (related to Figure 4). Effects of small molecules on C. elegans’ lifespan and H2O2-resistance. Multiple independent trials were conducted to analyze the effects of small molecules on lifespan. Trials 1 and 2 were conducted in liquid (1.0X10^9 bacteria/ml and 2.5X10^9 bacteria/ml, respectively), using wild-type animals in the presence of 100 mM FuDR to block progeny production…
