## Supplemental Table 7 for "Stress Resistance Screen in a Human Primary Cell Line Identifies Small Molecules that Affect Aging Pathways and Extend *C. elegans’* Lifespan"

### Sheet: Table S7, pRPS6 analysis
Table S7. Potential mTOR inhibition by certain small molecules
Small Molecule ID	Experiment 1, normalized reduction in p-RPS6/RPS6 ratio, analyzed at 4 doses (2.5uM, 5uM, 10uM & 20uM) (n=16 for DMSO negative controls of each dose)	Experiment 2, normalized reduction in p-RPS6/RPS6 ratio, analyzed at 1 dose (10uM) (n=9 for DMSO negative controls)	Experiment 3, normalized reduction in p-RPS6/RPS6 ratio, analyzed at 3 doses (5uM, 10uM & 20uM) (n=6 for DMSO negative controls of each dose)
Rapamycin control	N/A	~82%, at 5uM (n=6)	~96%, at 1.25uM; ~96%, at 2.5uM; ~96%, at 5uM (n=3 for each dose)
Group 7: 3 hits; Gr-7A	~60%, at 10uM; ~61%, at 20uM	~75%, at 10uM	~50%, at 5uM; ~89%, at 10uM; ~92%, at 20uM
Gr-7B	~65%, at 10uM; ~67%, at 20uM	no change	~48%, at 5uM; ~45%, at 10uM; ~53%, at 20uM
Gr-7C	~80%, at 20uM	no change	~38%, at 5uM; ~40%, at 20uM
O27	no change	~30%, at 10uM	~86%, at 20uM
Supplemental Table 7 (related to Table 1). Potential mTOR inhibition by certain small molecules. Small molecules were examined initially at 4 doses (2.5 mM, 5 mM, 10 mM and 20 mM, n = 4 for each dose) and then retested twice by In-Cell Western analyses for their effects on the phosphorylation status of ribosomal protein S6, a readout of mTOR activity. Small molecules that caused more than 30% red…
