## Supplemental Table 6 for "Stress Resistance Screen in a Human Primary Cell Line Identifies Small Molecules that Affect Aging Pathways and Extend *C. elegans’* Lifespan"

### Sheet: S6A, Pathway Analysis, Gr-4D
Table S6. Summary of pathway analysis results for RNA-seq of cells treated with small molecules
For Gr-4D, analysis with Enrichr (using 550 significant genes, normalized fold change >= 1.25):
Enrichr-KEGG Pathway Term	Overlap	P-value	Adjusted P-value	Z-score	Combined Score	Genes
DNA replication_Homo sapiens_hsa03030	12/36	1.139e-10	2.071e-08	-2	45.82	POLA1;FEN1;LIG1;MCM7;PRIM1;POLE2;MCM3;MCM4;MCM5;MCM6;DNA2;MCM2
Cell cycle_Homo sapiens_hsa04110	20/124	1.833e-10	2.071e-08	-1.71	38.29	CDKN2C;MCM7;BUB1B;TTK;CDC6;PKMYT1;CDC25A;CCNA2;RBL1;CDC45;CCNE2;ESPL1;ORC1;MCM3;E2F1;E2F2;MCM4;MCM5;MCM6;MCM2
ECM-receptor interaction_Homo sapiens_hsa04512	11/82	1.474e-05	0.001111	-1.65	18.38	ITGA10;ITGA11;ITGA1;LAMA3;ITGA8;SPP1;COL4A6;COL4A5;ITGB8;LAMB1;THBS2
PI3K-Akt signaling pathway_Homo sapiens_hsa04151	22/341	0.0002072	0.009367	-1.96	16.65	IL4R;HGF;ITGA1;LAMA3;LAMB1;THBS2;PRLR;FGF7;IL6;CCNE2;FGF9;ITGA10;PDGFD;KIT;ITGA11;ITGA8;SPP1;COL4A6;COL4A5;ITGB8;TEK;CREB5
TGF-beta signaling pathway_Homo sapiens_hsa04350	10/84	0.0001014	0.005729	-1.78	16.4	BMP4;BMP2;RBL1;FST;ID1;NOG;ID3;INHBB;BMPR1B;DCN
Complement and coagulation cascades_Homo sapiens_hsa04610	9/79	0.0003134	0.01181	-1.66	13.4	PLAU;C1R;ITGAX;BDKRB2;SERPING1;PLAT;MASP1;A2M;F3
Pathways in cancer_Homo sapiens_hsa05200	22/397	0.00157	0.03943	-1.9	12.24	HGF;WNT5A;LAMA3;SLC2A1;LAMB1;PTGS2;WNT16;BMP4;BMP2;FGF7;IL6;RAD51;CCNE2;FGF9;KIT;E2F1;PLCG2;COL4A6;BDKRB2;E2F2;COL4A5;WNT2
Focal adhesion_Homo sapiens_hsa04510	14/202	0.001456	0.03943	-1.75	11.4	HGF;ITGA1;LAMA3;LAMB1;THBS2;MYLK;ITGA10;PDGFD;ITGA11;ITGA8;SPP1;COL4A6;COL4A5;ITGB8
Signaling pathways regulating pluripotency of stem cells_Homo sapiens_hsa04550	11/142	0.001918	0.04131	-1.6	10.04	BMP4;BMP2;ID1;WNT5A;ID3;INHBB;BMPR1B;KLF4;WNT16;WNT2;MAPK13
Hypertrophic cardiomyopathy (HCM)_Homo sapiens_hsa05410	8/83	0.002011	0.04131	-1.52	9.46	IL6;SGCD;ITGA10;ITGA11;ITGA1;ITGA8;ITGB8;SGCG
For Gr-4D, analysis with PANTHER 14.0 (using 490 of 550 significant genes, normalized fold change >= 1.25):
PANTHER Pathways	# in the pathway	# observed	# expected	Fold Enrichment	trend	raw P value (Fisher's Exact)	FDR
Integrin signalling pathway	190	16	4.43	3.61	+	2.19e-05	0.00179	LAMB1;ITGA11;COL15A1;COL14A1;ITGB8;ITGA8;ACTG2;COL5A1;COL5A3;COL4A5;ITGAX;ITGA10;MAPK13;COL4A6;ITGA1;LAMA3
PANTHER GO-Slim Molecular Function	# in the pathway	# observed	# expected	Fold Enrichment	trend	raw P value (Fisher's Exact)	FDR
DNA helicase activity	35	12	0.82	14.69	+	4.38e-10	2.24e-07
helicase activity	41	12	0.96	12.54	+	1.98e-09	5.05e-07
catalytic activity	4247	144	99.12	1.45	+	2.26e-06	0.000385
DNA replication origin binding	10	5	0.23	21.42	+	1.5e-05	0.00154
protein binding	2907	104	67.84	1.53	+	1.23e-05	0.00158
enzyme inhibitor activity	80	10	1.87	5.36	+	3.89e-05	0.00331
peptidase inhibitor activity	52	8	1.21	6.59	+	6.25e-05	0.00456
metallopeptidase activity	71	9	1.66	5.43	+	8.56e-05	0.00547
Unclassified	11259	220	262.76	0.84	-	0.00014	0.00794
hydrolase activity	1452	56	33.89	1.65	+	0.000314	0.016
hydrolase activity, acting on acid anhydrides	672	31	15.68	1.98	+	0.000458	0.0167
nucleoside-triphosphatase activity	641	30	14.96	2.01	+	0.00051	0.0174
binding	5306	158	123.83	1.28	+	0.000633	0.018
hydrolase activity, acting on acid anhydrides, in phosphorus-containing anhydrides	672	31	15.68	1.98	+	0.000458	0.018
3'-5' DNA helicase activity	12	4	0.28	14.28	+	0.000391	0.0182
pyrophosphatase activity	670	31	15.64	1.98	+	0.000442	0.0188
catalytic activity, acting on DNA	95	9	2.22	4.06	+	0.000627	0.0188
protein kinase activity	506	25	11.81	2.12	+	0.000613	0.0196
microtubule binding	119	10	2.78	3.6	+	0.00076	0.0204
catalytic activity, acting on a protein
PANTHER GO-Slim Biological Process	# in the pathway	# observed	# expected	Fold Enrichment	trend	raw P value (Fisher's Exact)	FDR
regulation of cell cycle	168	24	3.92	6.12	+	1.47e-11	2.63e-08
cell cycle process	202	25	4.71	5.3	+	8.95e-11	8e-08
DNA biosynthetic process	54	13	1.26	10.32	+	3.18e-09	1.9e-06
mitotic nuclear division	150	18	3.5	5.14	+	6.04e-08	2.7e-05
cellular process	2145	90	50.06	1.8	+	7.73e-08	2.76e-05
nuclear division	174	19	4.06	4.68	+	1.01e-07	3.02e-05
organelle fission	176	19	4.11	4.63	+	1.19e-07	3.05e-05
DNA metabolic process	327	26	7.63	3.41	+	1.8e-07	4.03e-05
Unclassified	10756	196	251.02	0.78	-	9.23e-07	0.000183
cellular macromolecule metabolic process	367	26	8.56	3.04	+	1.4e-06	0.000249
regulation of mitotic cell cycle phase transition	34	8	0.79	10.08	+	4.13e-06	0.000614
regulation of cellular process	2460	93	57.41	1.62	+	3.91e-06	0.000635
cell cycle checkpoint	30	7	0.7	10	+	1.75e-05	0.0024
cell cycle phase transition	44	8	1.03	7.79	+	2.15e-05	0.00275
regulation of mitotic cell cycle	46	8	1.07	7.45	+	2.86e-05	0.00341
sister chromatid cohesion	22	6	0.51	11.69	+	3.35e-05	0.00375
mitotic cell cycle process	67	9	1.56	5.76	+	5.7e-05	0.00599
DNA replication	105	11	2.45	4.49	+	7.08e-05	0.00702
DNA integrity checkpoint	29	6	0.68	8.87	+	0.000126	0.0119
nuclear DNA replication	9	4	0.21	19.04	+	0.000162	0.0145
developmental process	1035	44	24.15	1.82	+	0.000211	0.0179
biological adhesion	380	22	8.87	2.48	+	0.00024	0.0187
cell adhesion	380	22	8.87	2.48	+	0.00024	0.0195
negative regulation of cell cycle	50	7	1.17	6	+	0.000303	0.0208
mitotic sister chromatid segregation	22	5	0.51	9.74	+	0.000322	0.0213
DNA replication checkpoint	11	4	0.26	15.58	+	0.000299	0.0213
signal transduction	2004	72	46.77	1.54	+	0.000345	0.022
negative regulation of mitotic cell cycle phase transition	11	4	0.26	15.58	+	0.000299	0.0222
biological regulation	4097	128	95.61	1.34	+	0.000438	0.027
meiotic cell cycle process	38	6	0.89	6.77	+	0.000462	0.0275
DNA replication initiation	13	4	0.3	13.18	+	0.000502	0.0289
DNA repair	162	12	3.78	3.17	+	0.000673	0.0376
cell-matrix adhesion	59	7	1.38	5.08	+	0.000749	0.0406
multicellular organismal process	695	31	16.22	1.91	+	0.000864	0.0454
PANTHER GO-Slim Cellular Component	# in the pathway	# observed	# expected	Fold Enrichment	trend	raw P value (Fisher's Exact)	FDR
extracellular region	920	52	21.47	2.42	+	1.38e-08	6.19e-06
Unclassified	11922	221	278.23	0.79	-	3.56e-07	8.01e-05
chromosomal part	633	37	14.77	2.5	+	9.12e-07	0.000137
extracellular region part	818	41	19.09	2.15	+	1.03e-05	0.00116
supramolecular fiber	233	18	5.44	3.31	+	2.01e-05	0.00129
supramolecular complex	233	18	5.44	3.31	+	2.01e-05	0.00151
supramolecular polymer	233	18	5.44	3.31	+	2.01e-05	0.00181
MCM complex	27	6	0.63	9.52	+	8.95e-05	0.00269
nuclear chromosome part	541	29	12.63	2.3	+	7.81e-05	0.0027
origin recognition complex	25	6	0.58	10.28	+	6.19e-05	0.00278
pre-replicative complex	26	6	0.61	9.89	+	7.47e-05	0.0028
GINS complex	24	6	0.56	10.71	+	5.09e-05	0.00286
MCM core complex	27	6	0.63	9.52	+	8.95e-05	0.00288
extracellular matrix	130	12	3.03	3.96	+	0.000103	0.0029
protein-DNA complex	42	7	0.98	7.14	+	0.000115	0.00305
nuclear pre-replicative complex	26	6	0.61	9.89	+	7.47e-05	0.00306
DNA replication preinitiation complex	25	6	0.58	10.28	+	6.19e-05	0.00309
intracellular organelle part	1388	55	32.39	1.7	+	0.000167	0.00396
replication fork protection complex	9	4	0.21	19.04	+	0.000162	0.00406
intracellular organelle	387	22	9.03	2.44	+	0.00027	0.00578
intracellular non-membrane-bounded organelle	387	22	9.03	2.44	+	0.00027	0.00607
cell part	5874	174	137.09	1.27	+	0.000364	0.00744
CMG complex	23	5	0.54	9.31	+	0.000385	0.00753
cell	5901	174	137.72	1.26	+	0.00045	0.00845
extracellular space	738	33	17.22	1.92	+	0.000518	0.00863
collagen-containing extracellular matrix	13	4	0.3	13.18	+	0.000502	0.00869
spindle microtubule	13	4	0.3	13.18	+	0.000502	0.00904
polymeric cytoskeletal fiber	223	14	5.2	2.69	+	0.00115	0.0185
microtubule associated complex	84	8	1.96	4.08	+	0.00121	0.0187
sarcolemma	20	4	0.47	8.57	+	0.00198	0.0296
microtubule	165	11	3.85	2.86	+	0.00244	0.0354
chromosomal region	37	5	0.86	5.79	+	0.00256	0.0361
spindle midzone	11	3	0.26	11.69	+	0.00356	0.0485
Reactome pathways	# in the pathway	# observed	# expected	Fold Enrichment	trend	raw P value (Fisher's Exact)	FDR
Cell Cycle	600	68	14	4.86	+	1.81e-25	3.96e-22
Cell Cycle, Mitotic	495	59	11.55	5.11	+	3.75e-23	4.11e-20
Cell Cycle Checkpoints	271	40	6.32	6.32	+	6.95e-19	5.08e-16
DNA Replication	127	24	2.96	8.1	+	7.11e-14	3.89e-11
S Phase	161	25	3.76	6.65	+	1.06e-12	3.89e-10
Activation of the pre-replicative complex	33	14	0.77	18.18	+	1.47e-12	4.02e-10
Mitotic G1-G1/S phases	148	24	3.45	6.95	+	1.33e-12	4.17e-10
DNA strand elongation	32	14	0.75	18.75	+	1.05e-12	4.62e-10
Extracellular matrix organization	299	32	6.98	4.59	+	6.82e-12	1.66e-09
Synthesis of DNA	119	21	2.78	7.56	+	8.31e-12	1.82e-09
G1/S Transition	131	21	3.06	6.87	+	4.14e-11	8.24e-09
Unclassified	10452	171	243.93	0.7	-	6.42e-11	1.17e-08
Unwinding of DNA	12	9	0.28	32.14	+	3.57e-10	6.02e-08
Amplification of signal from the kinetochores	92	17	2.15	7.92	+	4.39e-10	6.41e-08
Amplification of signal from unattached kinetochores via a MAD2 inhibitory signal	92	17	2.15	7.92	+	4.39e-10	6.86e-08
Mitotic Spindle Checkpoint	108	18	2.52	7.14	+	5.9e-10	8.08e-08
Activation of ATR in response to replication stress	37	12	0.86	13.9	+	7.43e-10	9.57e-08
M/G1 Transition	85	16	1.98	8.07	+	1.13e-09	1.24e-07
DNA Replication Pre-Initiation	85	16	1.98	8.07	+	1.13e-09	1.3e-07
Mitotic Prometaphase	194	23	4.53	5.08	+	1.09e-09	1.33e-07
G2/M Checkpoints	151	20	3.52	5.68	+	2.43e-09	2.53e-07
Resolution of Sister Chromatid Cohesion	122	18	2.85	6.32	+	3.35e-09	3.34e-07
Mitotic Metaphase and Anaphase	195	22	4.55	4.83	+	5.78e-09	5.51e-07
RHO GTPases Activate Formins	135	18	3.15	5.71	+	1.39e-08	1.27e-06
Mitotic Anaphase	194	21	4.53	4.64	+	2.48e-08	2.17e-06
Separation of Sister Chromatids	186	20	4.34	4.61	+	5.9e-08	4.97e-06
M Phase	353	28	8.24	3.4	+	6.35e-08	5.15e-06
G1/S-Specific Transcription	28	9	0.65	13.77	+	1.09e-07	8.26e-06
Activation of E2F1 target genes at G1/S	28	9	0.65	13.77	+	1.09e-07	8.56e-06
Integrin cell surface interactions	84	13	1.96	6.63	+	3.14e-07	2.29e-05
Degradation of the extracellular matrix	140	16	3.27	4.9	+	5.94e-07	4.2e-05
Defective B3GALTL causes Peters-plus syndrome (PpS)	38	9	0.89	10.15	+	9.78e-07	6.7e-05
O-glycosylation of TSR domain-containing proteins	39	9	0.91	9.89	+	1.18e-06	7.83e-05
Assembly of the pre-replicative complex	68	11	1.59	6.93	+	1.73e-06	0.000112
Homology Directed Repair	120	14	2.8	5	+	2.4e-06	0.000151
Resolution of D-loop Structures through Holliday Junction Intermediates	32	8	0.75	10.71	+	2.8e-06	0.00017
Resolution of D-Loop Structures	33	8	0.77	10.39	+	3.41e-06	0.000202
Switching of origins to a post-replicative state	90	12	2.1	5.71	+	3.64e-06	0.000205
Chromosome Maintenance	90	12	2.1	5.71	+	3.64e-06	0.00021
DNA Double-Strand Break Repair	148	15	3.45	4.34	+	5.18e-06	0.000284
Resolution of D-loop Structures through Synthesis-Dependent Strand Annealing (SDSA)	26	7	0.61	11.54	+	7.85e-06	0.00042
HDR through Homologous Recombination (HRR)	66	10	1.54	6.49	+	8.62e-06	0.000449
G0 and Early G1	27	7	0.63	11.11	+	9.7e-06	0.000494
Presynaptic phase of homologous DNA pairing and strand exchange	39	8	0.91	8.79	+	9.95e-06	0.000495
CHL1 interactions	9	5	0.21	23.8	+	1.02e-05	0.000497
Orc1 removal from chromatin	71	10	1.66	6.04	+	1.53e-05	0.00073
Homologous DNA Pairing and Strand Exchange	42	8	0.98	8.16	+	1.6e-05	0.000746
Collagen formation	89	11	2.08	5.3	+	1.77e-05	0.000807
RHO GTPase Effectors	278	20	6.49	3.08	+	1.86e-05	0.000833
Elastic fibre formation	45	8	1.05	7.62	+	2.49e-05	0.00109
Assembly of collagen fibrils and other multimeric structures	60	9	1.4	6.43	+	2.61e-05	0.0011
ECM proteoglycans	76	10	1.77	5.64	+	2.61e-05	0.00112
HDR through Homologous Recombination (HRR) or Single Strand Annealing (SSA)	114	12	2.66	4.51	+	3.21e-05	0.00133
Telomere C-strand (Lagging Strand) Synthesis	24	6	0.56	10.71	+	5.09e-05	0.00206
Diseases of glycosylation	141	13	3.29	3.95	+	5.43e-05	0.00216
HDR through Single Strand Annealing (SSA)	37	7	0.86	8.11	+	5.67e-05	0.00222
Signaling by Rho GTPases	408	24	9.52	2.52	+	6.21e-05	0.00239
Molecules associated with elastic fibres	38	7	0.89	7.89	+	6.59e-05	0.00249
Regulation of Insulin-like Growth Factor (IGF) transport and uptake by Insulin-like Growth Factor Binding Proteins (IGFBPs)	124	12	2.89	4.15	+	6.8e-05	0.00253
Processive synthesis on the lagging strand	15	5	0.35	14.28	+	7.06e-05	0.00254
Diseases associated with O-glycosylation of proteins	69	9	1.61	5.59	+	7.01e-05	0.00256
Olfactory Signaling Pathway	432	0	10.08	< 0.01	-	0.000105	0.00369
O-linked glycosylation	114	11	2.66	4.13	+	0.000139	0.00483
Extension of Telomeres	30	6	0.7	8.57	+	0.000149	0.00501
Laminin interactions	30	6	0.7	8.57	+	0.000149	0.00509
Lagging Strand Synthesis	20	5	0.47	10.71	+	0.00022	0.00731
Metabolism of RNA	660	3	15.4	0.19	-	0.000288	0.00941
CDC6 association with the ORC:origin complex	11	4	0.26	15.58	+	0.000299	0.00962
DNA Repair	293	18	6.84	2.63	+	0.000309	0.00966
Collagen biosynthesis and modifying enzymes	67	8	1.56	5.12	+	0.000306	0.00971
Post-translational protein phosphorylation	107	10	2.5	4	+	0.000351	0.0108
Antagonism of Activin by Follistatin	4	3	0.09	32.14	+	0.000385	0.0117
Signaling by PDGF	55	7	1.28	5.45	+	0.000512	0.0154
Signal Transduction	2667	89	62.24	1.43	+	0.000611	0.0181
Removal of the Flap Intermediate	14	4	0.33	12.24	+	0.000634	0.0183
TP53 Regulates Transcription of Genes Involved in G1 Cell Cycle Arrest	14	4	0.33	12.24	+	0.000634	0.0185
Collagen chain trimerization	44	6	1.03	5.84	+	0.000927	0.0264
Processing of DNA double-strand break ends	81	8	1.89	4.23	+	0.00097	0.0269
Transcription of E2F targets under negative control by p107 (RBL1) and p130 (RBL2) in complex with HDAC1	16	4	0.37	10.71	+	0.000968	0.0272
MET activates PTK2 signaling	30	5	0.7	7.14	+	0.00112	0.0305
DNA replication initiation	8	3	0.19	16.07	+	0.0017	0.0443
Interleukin-4 and Interleukin-13 signaling	111	9	2.59	3.47	+	0.00174	0.0447
Telomere C-strand synthesis initiation	8	3	0.19	16.07	+	0.0017	0.0448
Transcription of E2F targets under negative control by DREAM complex	19	4	0.44	9.02	+	0.00168	0.0448
Scavenging by Class A Receptors	19	4	0.44	9.02	+	0.00168	0.0454
Hemostasis	671	29	15.66	1.85	+	0.00188	0.0478
Defective B4GALT7 causes EDS, progeroid type	20	4	0.47	8.57	+	0.00198	0.0481
Interferon gamma signaling	91	8	2.12	3.77	+	0.00193	0.0486
Defective B3GAT3 causes JDSSDHD	20	4	0.47	8.57	+	0.00198	0.0486
Smooth Muscle Contraction	35	5	0.82	6.12	+	0.00206	0.049
Defective B3GALT6 causes EDSP2 and SEMDJL1	20	4	0.47	8.57	+	0.00198	0.0492
Regulation of TP53 Activity through Phosphorylation	92	8	2.15	3.73	+	0.00206	0.0496
Supplemental Table 6 (related to Figure 3). A) Summary of pathway analysis of Gr-4D RNA-seq data. 1st tab: analysis of 550 significant genes (normalized fold change > = 1.25) using Enrichr or PANTHER GO analysis tool. Shown were top pathways: for Enrichr-KEGG analysis, with a high combined score (>= 10), which combines both FDR-adjusted P value and Z score and represents the best rankings of enri…

### Sheet: iLINCS Comparison, Gr-4D
For Gr-4D, comparison with the LINCS consensus gene (CGS) knockdown signatures (using 96 of 115 significant genes, normalized fold change >= 1.5) - top 10 shown:
Gene Target	Correlation	No of Signatures	P-value	FDR	Z Score	Gene Description
KEAP1	+	24	4.8e-19	4.2e-15	8.84	Kelch like ECH associated protein 1, negative regulator of NRF2/NFE2L2 and oxidative/xenobiotic stress response
GNG8	+	8	4e-14	1.7e-10	7.472	G protein subunit gamma 8
NOCT	+	8	4.1e-10	1.2e-06	6.139	nocturnin, involved in the regulaiton of circadian rhythm
HSBP1	+	8	2e-08	4.3e-05	5.494	heat shock factor binding protein 1, a negative regulator of heat shock response
CLPP	+	8	3.6e-08	5.6e-05	5.387	caseinolytic mitochondrial matrix peptidase proteolytic subunit, a peptidase
AXIN1	+	12	3.9e-08	5.6e-05	5.372	axin 1, a negative regulator of Wnt signaling pathway and can induce apoptosis
SERPINF2	+	8	8.6e-08	0.00011	5.227	serpin family F member 2, a member of serine protease inhibitors
SLC25A20	+	9	3e-07	0.00032	4.994	solute carrier family 25 member 20, transporter of acylcarnitines, involved in mitochondrial fatty acid oxidation
PHRF1	+	8	9.2e-07	0.00088	4.771	PHD and ring finger domains 1, a tumor suppressor gene
BARX1	+	8	1.2e-06	0.001	4.713	BARX homeobox 1, a homeobox transcription factor
For Gr-4D, comparison with the LINCS chemical perturbagen signatures (using 96 of 115 significant genes, normalized fold change >= 1.5) - top 10 shown:
Perturbagen	Correlation	No of Signatures	P-value	FDR	Z Score	Perturbagen ID	Perturbagen Property
MLS003649973	+	1	1.8e-35	5.6e-31	12.37	BRD-K76527818	unknown
Radicicol	+	274	2.4e-29	2.6e-25	11.18	BRD-A39996500	HSP90 inhibitor
BRD-K80649837	-	1	2.5e-29	2.6e-25	11.18	BRD-K80649837	unknown
GSK-3 Inhibitor IX	+	132	1.1e-20	8.5e-17	9.251	BRD-K44100512	inhibitor of glycogen synthase kinase GSK3A/B
SPECTRUM1505012	+	32	3.2e-18	2e-14	8.625	BRD-A73741725	unknown
Geldanamycin	+	6	6.4e-18	3.3e-14	8.546	BRD-K11528507	HSP90 inhibitor
Andrographolide	+	24	1.1e-16	4.9e-13	8.208	BRD-A63236097	a labdane diterpenoid that may have anti-cancer effects
13-Hydroxy-8,14,19-trimethoxy-4,10,12,16-tetramethyl-3,20,22-trioxo-2-azabicyclo[16.3.1]docosa-1(21),4,6,10,18-pentaen-9-yl carbamate (Geldanamycin)	+	1015	1.2e-15	4.8e-12	7.914	BRD-A19500257	HSP90 inhibitor
noscapine	+	115	1.4e-14	4.6e-11	7.611	BRD-U51024685	a benzylisoquinoline alkaloid used to suppress cough
BG-1024	+	5	5.2e-14	1.6e-10	7.435	BRD-K08135697	unknown
For Gr-4D, comparison with the LINCS consensus gene (CGS) knockdown signatures (using 498 of 550 significant genes, normalized fold change >= 1.25) - top 10 shown:
Gene Target	Correlation	No of Signatures	P-value	FDR	Z Score	Gene Description
KEAP1	+	24	2.7e-32	2.4e-28	11.77	Kelch like ECH associated protein 1, negative regulator of NRF2/NFE2L2 and oxidative/xenobiotic stress response
STXBP2	-	12	5.3e-20	2.3e-16	9.083	syntaxin binding protein 2, involved in intracellular trafficking
MAPK13	-	14	4e-17	1.2e-13	8.332	mitogen-activated protein kinase 13, involved in the regulation of proliferation, differentiation, transcription regulation and development
ACLY	+	25	9.8e-17	2.1e-13	8.225	ATP citrate lyase, responsible for the synthesis of cytosolic acetyl-CoA
MYO3B	+	2	1.8e-16	3.2e-13	8.15	myosin IIIB, a class III myosin
DYNLT3	+	10	9.7e-16	1.4e-12	7.946	dynein light chain Tctex-type 3, member of a subclass of dynein light chains
SRSF4	-	10	1.4e-13	1.8e-10	7.299	serine and arginine rich splicing factor 4, involved in mRNA processing
PLAUR	+	8	4.8e-13	5.2e-10	7.136	plasminogen activator, urokinase receptor, involved in the regulation of cell-surface plasminogen activation
MPL	+	9	6e-13	5.8e-10	7.106	MPL proto-oncogene, thrombopoietin receptor, involved in signaling of tyrosine kinases
ATP6AP1	+	8	3.9e-12	3.4e-09	6.842	ATPase H+ transporting accessory protein 1, a subunit of vacuolar ATPase
For Gr-4D, comparison with the LINCS chemical perturbagen signatures (using 498 of 550 significant genes, normalized fold change >= 1.25) - top 10 shown:
Perturbagen	Correlation	No of Signatures	P-value	FDR	Z Score	Perturbagen ID	Perturbagen Property
Trichostatin A, Streptomyces Sp.	+	794	3.1e-303	9.4e-299	37.2	BRD-A19037878	histone deacetylase (HDAC) inhibitor
MG-132	+	2193	7.3e-253	1.1e-248	33.94	BRD-K60230970	proteasome inhibitor
179324-69-7 (Bortezomib)	+	2112	3.5e-213	3.6e-209	31.14	BRD-K50691590	proteasome inhibitor
Apilimod	+	39	9.4e-194	7.2e-190	29.67	BRD-K41783120	inhibior of phosphoinositide kinase PIKfyve
Vorinostat	+	1177	2.5e-162	1.5e-158	27.13	BRD-K81418486	histone deacetylase (HDAC) inhibitor
Thioridazine	+	156	5.6e-155	2.9e-151	26.49	BRD-A84481105	a trifluoro-methyl phenothiazine derivative used to treat psychotic disorders
MLS003448149	+	47	4.2e-93	1.8e-89	20.43	BRD-K45399554	unknown; with anti-malaria activity
Fluspirilene	+	65	5.4e-91	2.1e-87	20.19	BRD-K77947974	a diphenylbutylpiperidine typical antipsychotic drug
CEPHARANTHINE	+	21	5.4e-88	1.8e-84	19.85	BRD-K96194081	an antiinflammatory and antineoplastic compound
Trifluoperazine	+	96	6.5e-66	2e-62	17.11	BRD-K89732114	an antipsychotic drug

### Sheet: S6B, Pathway Analysis, others
For non-toxic Gr-5A, analysis with Enrichr (using 182 significant genes affected by Gr-5A from two different vendors, normalized fold change >= 1.5):
Enrichr-Wiki 2016 Pathway Term	Overlap	P-value	Adjusted P-value	Z-score	Combined Score	Genes
Prostaglandin Synthesis and Regulation_Homo sapiens_WP98	6/30	2.589e-07	2.408e-05	-2.02	30.64	PTGIR;EDNRB;ANXA1;PLA2G4A;PTGS2;PTGS1
Prostaglandin Synthesis and Regulation_Mus musculus_WP374	6/30	2.589e-07	2.408e-05	-1.94	29.46	PTGIR;EDNRB;ANXA1;PLA2G4A;PTGS2;PTGS1
Myometrial Relaxation and Contraction Pathways_Mus musculus_WP385	9/151	1.022e-05	0.0006178	-2.02	23.19	RGS18;RGS4;RGS2;OXTR;IGFBP5;GRK5;IGFBP3;PDE4B;ACKR3
Myometrial Relaxation and Contraction Pathways_Homo sapiens_WP289	9/156	1.329e-05	0.0006178	-2.01	22.61	RGS18;RGS4;RGS2;OXTR;IGFBP5;GRK5;IGFBP3;PDE4B;ACKR3
Selenium Micronutrient Network_Homo sapiens_WP15	6/90	0.0001729	0.006431	-1.91	16.53	SERPINE1;PLAT;PTGS2;LDLR;XDH;PTGS1
Cardiac Progenitor Differentiation_Homo sapiens_WP2406	4/53	0.001372	0.03646	-1.72	11.34	PDGFRA;NOG;NRG1;DKK1
For non-toxic Gr-5D, analysis with Enrichr (using 79 significant genes affected by Gr-5D from two different vendors, normalized fold change >= 1.5):
Enrichr-Reactome Pathway Term	Overlap	P-value	Adjusted P-value	Z-score	Combined Score	Genes
DNA Damage/Telomere Stress Induced Senescence_Homo sapiens_R-HSA-2559586	5/59	1.448e-05	0.001745	-2.03	22.58	HIST1H2BO;HMGA2;HIST1H2BH;HIST1H2AC;HIST1H2BC
RNA Polymerase I Promoter Opening_Homo sapiens_R-HSA-73728	4/30	1.77e-05	0.001745	-2.04	22.33	HIST1H2BO;HIST1H2BH;HIST1H2AC;HIST1H2BC
SIRT1 negatively regulates rRNA Expression_Homo sapiens_R-HSA-427359	4/35	3.313e-05	0.001745	-2.16	22.25	HIST1H2BO;HIST1H2BH;HIST1H2AC;HIST1H2BC
Packaging Of Telomere Ends_Homo sapiens_R-HSA-171306	4/31	2.023e-05	0.001745	-2.04	22.01	HIST1H2BO;HIST1H2BH;HIST1H2AC;HIST1H2BC
DNA methylation_Homo sapiens_R-HSA-5334118	4/32	2.303e-05	0.001745	-2.04	21.81	HIST1H2BO;HIST1H2BH;HIST1H2AC;HIST1H2BC
Activated PKN1 stimulates transcription of AR (androgen receptor) regulated genes KLK2 and KLK3_Homo sapiens_R-HSA-5625886	4/34	2.947e-05	0.001745	-2.04	21.29	HIST1H2BO;HIST1H2BH;HIST1H2AC;HIST1H2BC
Cellular responses to stress_Homo sapiens_R-HSA-2262752	9/367	0.0001366	0.004213	-2.29	20.41	HSPH1;HIST1H2BO;HSPA4L;HMGA2;HIST1H2BH;HIST1H2AC;HSPA1B;HIST1H2BC;HSPA1A
PRC2 methylates histones and DNA_Homo sapiens_R-HSA-212300	4/40	5.668e-05	0.002471	-2.02	19.75	HIST1H2BO;HIST1H2BH;HIST1H2AC;HIST1H2BC
For non-toxic O10, analysis with Enrichr (using 46 significant genes affected by O10 from two different vendors, normalized fold change >= 1.5):
Enrichr-Reactome Pathway Term	Overlap	P-value	Adjusted P-value	Z-score	Combined Score	Genes
ATF4 activates genes_Homo sapiens_R-HSA-380994	3/25	2.528e-05	0.002795	-2.26	23.88	IGFBP1;DDIT3;ASNS
PERK regulates gene expression_Homo sapiens_R-HSA-381042	3/28	3.583e-05	0.002795	-2.2	22.57	IGFBP1;DDIT3;ASNS
Metabolism_Homo sapiens_R-HSA-1430728	12/1908	0.0009821	0.03298	-2.23	15.44	SNAP25;FADS2;CYP2S1;ITPKA;PDK4;AKR1C3;ASNS;TRIB3;CA9;LDLR;ABCG1;PCK2
Unfolded Protein Response (UPR)_Homo sapiens_R-HSA-381119	3/86	0.00102	0.03298	-2.05	14.13	IGFBP1;DDIT3;ASNS
Regulation of Insulin-like Growth Factor (IGF) transport and uptake by Insulin-like Growth Factor Binding Proteins (IGFBPs)_Homo sapiens_R-HSA-381426	2/21	0.001057	0.03298	-1.91	13.07	IGFBP1;IGFBP3
For toxic group-4 molecules (Gr-4A, Gr-4B & Gr-4C), analysis with Enrichr (using 222 significant genes affected by all the molecules, normalized fold change >= 1.5):
Enrichr-Wiki 2016 Pathway Term	Overlap	P-value	Adjusted P-value	Z-score	Combined Score	Genes
NRF2 pathway_Homo sapiens_WP2884	10/146	5.51e-06	0.00103	-2	24.24	ABCC3;NQO1;TXNRD1;GSR;SLC2A12;SLC7A11;TXN;PTGR1;PGD;CBR3
Aryl Hydrocarbon Receptor Pathway_Homo sapiens_WP2873	6/46	1.13e-05	0.001057	-2.1	23.91	NQO1;SERPINB2;MGST1;AHRR;CYP1B1;AHR
Oxidative Stress_Homo sapiens_WP408	5/31	2.163e-05	0.001348	-2.06	22.11	NQO1;TXNRD1;GSR;MGST1;LOC100129518
Metapathway biotransformation_Homo sapiens_WP702	9/178	0.0001732	0.004871	-2.05	17.78	AKR1B10;CYP26C1;AKR1C1;GSR;MGST1;AKR1C3;CYP1B1;AKR1B1;FMO3
Aryl Hydrocarbon Receptor_Homo sapiens_WP2586	5/46	0.0001524	0.004871	-1.82	15.99	NQO1;AHRR;CYP1B1;CD36;AHR
Oxidative Stress_Mus musculus_WP412	4/26	0.0001823	0.004871	-1.62	13.94	NQO1;TXNRD1;GSR;MGST1
Striated Muscle Contraction_Homo sapiens_WP383	4/38	0.0008112	0.01896	-1.58	11.23	ACTA2;TPM2;MYL2;TPM1
Benzo(a)pyrene metabolism_Homo sapiens_WP696	3/9	0.0001079	0.004871	-1.18	10.74	AKR1C1;AKR1C3;CYP1B1
For rapamycin, analysis with PANTHER 14.0 (using 594 of 900 significant genes, normalized fold change >= 1.25):
PANTHER Pathways	# in the pathway	# observed	# expected	Fold Enrichment	trend	raw P value (Fisher's Exact)	FDR
p53 pathway	87	10	2.53	3.96	+	0.000415	0.034	CDC25C;CCNB1;GTSE1;PIK3R3;IGFBP3;CDKN3;RRM2;SERPINE1;PDK1;CDK1

### Sheet: iLINCS Comparison, others
For non-toxic Gr-5A: comparison with the LINCS consensus gene (CGS) knockdown signatures (using 179 of 182 significant genes, normalized fold change >= 1.5) - top 10 shown:
Gene Target	Correlation	No of Signatures	P-value	FDR	Z Score	Gene Description
AKAP8	-	14	2.2e-11	1.9e-07	6.593	A-kinase anchoring protein 8, scaffold protein involved in PKA signaling
PRKCQ	-	8	3.1e-10	1.3e-06	6.187	protein kinase C theta, Ser/Thr kinase that can be activated by calcium and diacylglycerol
CDK9	+	10	3.2e-09	7.9e-06	5.807	cyclin dependent kinase 9, involved in the regulation of RNA polymerase II-directed transcription
IRF4	-	4	3.6e-09	7.9e-06	5.784	interferon regulatory factor 4, a transcription factor involved in the regulation of interferons and interferon-inducible genes
SKP1	+	9	3.7e-08	6.5e-05	5.38	S-phase kinase associated protein 1, a component of the SCF complexes, involved in the regulation of substrate ubiquitination for proteasome degradation
FGFR1OP	+	9	6.4e-08	8.9e-05	5.28	FGFR1 oncogene partner, a centrosomal protein that is required for anchoring microtubules to subcellular structures
GRIN3A	+	8	7.1e-08	8.9e-05	5.262	glutamate ionotropic receptor NMDA type subunit 3A, a subunit of the N-methyl-D-aspartate (NMDA) receptors
HACD3	+	10	5.4e-07	0.00059	4.876	3-hydroxyacyl-CoA dehydratase 3, a protein that affects insulin sensitivity
CAB39	+	9	6.6e-07	0.00064	4.837	calcium binding protein 39, involved in the regulation of SPAK/OSR1 and MST3/MST4/YSK1, etc
GMEB1	+	10	1e-06	0.00088	4.752	glucocorticoid modulatory element binding protein 1, involved in the regulaiton of transactivation of glucocorticoid receptor
For non-toxic Gr-5A: comparison with the LINCS chemical perturbagen signatures (using 179 of 182 significant genes, normalized fold change >= 1.5) - top 10 shown:
Perturbagen	Correlation	No of Signatures	P-value	FDR	Z Score	Perturbagen ID	Perturbagen Property
MG-132	-	2193	7.5e-150	2.3e-145	26.05	BRD-K60230970	proteasome inhibitor
Dasatinib	-	662	6.2e-137	9.6e-133	24.88	BRD-K49328571	tyrosine kinase inhibitor, for BCR-ABL and SRC, etc
179324-69-7 (Bortezomib)	-	2112	4.1e-126	4.2e-122	23.86	BRD-K50691590	proteasome inhibitor
Vorinostat	-	1177	3.1e-78	2.4e-74	18.69	BRD-K81418486	histone deacetylase (HDAC) inhibitor
Trichostatin A, Streptomyces Sp.	-	794	4.8e-58	3e-54	16.02	BRD-A19037878	histone deacetylase (HDAC) inhibitor
SCHEMBL1564574	-	179	1.9e-54	9.7e-51	15.49	BRD-K46056750	inhibitor of checkpoint kinase (CHK)
179324-69-7 (Bortezomib)	-	102	7.9e-51	3.4e-47	14.95	BRD-K88510285	proteasome inhibitor
MLN 2238	-	103	4.8e-46	1.8e-42	14.2	BRD-K78659596	proteasome inhibitor
TAE-684	-	202	2.6e-38	8.8e-35	12.89	BRD-K50140147	tyrosine kinase inhibitor, for anaplastic lymphoma kinase (ALK)
WY-090217 (rapamycin)	+	457	6.4e-30	2e-26	11.3	BRD-A79768653	inhibitor of mTOR Ser/Thr kinase
For non-toxic O10: comparison with the LINCS consensus gene (CGS) knockdown signatures (using 46 significant genes, normalized fold change >= 1.5) - top 10 shown:
Gene Target	Correlation	No of Signatures	P-value	FDR	Z Score	Gene Description
ITGA11	-	11	2.7e-32	2.4e-28	11.77	integrin subunit alpha 11, an alpha integrin
IGF2BP2	-	18	1.5e-27	6.5e-24	10.81	insulin like growth factor 2 mRNA binding protein 2, involved in the regulation of IGF2 translation
CIC	-	11	4.1e-26	1.2e-22	10.5	capicua transcriptional repressor, a member of the high mobility group (HMG)-box superfamily of transcriptional repressors
TGFBR2	-	23	3.8e-25	8.3e-22	10.29	transforming growth factor beta receptor 2, invovled in TGF-beta signaling
INSM2	-	11	2.1e-23	3.7e-20	9.899	INSM transcriptional repressor 2
FN1	-	19	2.6e-23	3.8e-20	9.876	fibronectin 1, involved in cell adhesion and migration
CDK5R2	-	1	8.3e-23	1e-19	9.76	cyclin dependent kinase 5 regulatory subunit 2, a neuron-specific activator of CDK5 kinase
RAB5A	-	7	4.2e-21	4.5e-18	9.355	RAB5A, member RAS oncogene family
ACLY	-	25	1e-20	1e-17	9.258	ATP citrate lyase, responsible for the synthesis of cytosolic acetyl-CoA
MAPKAPK2	-	21	2.7e-20	2.3e-17	9.156	mitogen-activated protein kinase-activated protein kinase 2, involved in stress and inflammatory responses, nuclear export, gene expression regulation and cell proliferation
For non-toxic O10: comparison with the LINCS chemical perturbagen signatures (using 46 significant genes, normalized fold change >= 1.5) - top 25 shown:
Perturbagen	Correlation	No of Signatures	P-value	FDR	Z Score	Perturbagen ID	Perturbagen Property
Vorinostat	-	1166	5.3e-142	1.6e-137	25.34	BRD-K81418486	histone deacetylase (HDAC) inhibitor
GSK 1059615	-	563	4.1e-99	6.3e-95	21.1	BRD-K02708799	dual inhibitor of PI3Kα/β/δ/γ
Tamatinib	-	209	1.4e-80	1.5e-76	18.97	BRD-K20285085	a methoxyaniline, inhibitor of spleen associated tyrosine kinase (SYK)
SCHEMBL17052537	-	144	7e-80	5.4e-76	18.89	BRD-K72636697	unknown
Palbociclib	-	195	7e-77	4.3e-73	18.52	BRD-K51313569	Ser/Thr protein kinase inhibitor, for cyclin dependent kinase 4/6 (CDK4/6)
Rocuronium Bromide	-	13	7.7e-73	3.9e-69	18.01	BRD-K58951486	an aminosteroid non-depolarizing neuromuscular blocker
AC1Q5RFA	-	30	5.2e-72	2.3e-68	17.91	BRD-A06935312	unknown
Radicicol	-	272	4e-71	1.5e-67	17.79	BRD-A39996500	HSP90 inhibitor
GSK-1904529A	-	119	1.6e-70	5.3e-67	17.72	BRD-K04833372	inhibitor of IGF1R and InR
LRRK2-IN-1	-	195	5.7e-70	1.8e-66	17.64	BRD-K01436366	inhibitor of leucine rich repeat kinase 2 (LRRK2)
CGP 60474	-	494	4.8e-69	1.3e-65	17.52	BRD-K79090631	inhibitor of cyclin-dependent kinase (CDK)
BRD-A02747686	-	22	1.3e-68	3.3e-65	17.47	BRD-K67789209	unknown
Imatinib	-	170	4.6e-68	1.1e-64	17.39	BRD-K92723993	tyrosine kinase inhibitor, for BCR-ABL and KIT, etc
Dasatinib	-	660	1.3e-67	2.8e-64	17.33	BRD-K49328571	tyrosine kinase inhibitor, for BCR-ABL and SRC, etc
Dexfenfluramine	-	22	7.8e-65	1.6e-61	16.96	BRD-K58626373	a serotonergic anorectic drug
SCHEMBL3958507	-	129	1.9e-63	3.6e-60	16.77	BRD-K06569345	unknown, screen compound for anti-cancer
SB590885	-	91	3.1e-59	5.5e-56	16.19	BRD-K24496482	inhibitor of BRAF
PIK-93	-	85	6.7e-59	1.1e-55	16.14	BRD-K29395450	inhibitor of PI4K
Rifabutin	-	31	1.2e-56	1.9e-53	15.82	BRD-K30563334	an antibiotic used to treat tuberculosis
Saracatinib	-	214	1.3e-56	2.1e-53	15.81	BRD-K19540840	dual tyrosine kinase inhibitor, for BCR-ABL and SRC
Idelalisib	-	123	1.8e-56	2.6e-53	15.79	BRD-K60866521	inhibitor of PI3K
Lorcaserin HCl	-	13	3e-55	4.1e-52	15.61	BRD-K55013654	5-HT2C receptor agonist
Crizotinib	-	185	3e-54	4e-51	15.46	BRD-K78431006	tyrosine kinase inhibitor, for anaplastic lymphoma kinase (ALK)
Bitopertin	-	21	5.2e-54	6.6e-51	15.43	BRD-K13756951	glycine reuptake inhibitor
Donitriptan hydrochloride	-	20	1.8e-53	2.2e-50	15.35	BRD-K31092604	5-HT1B/1D agonist
For toxic group-4 molecules: comparison with the LINCS consensus gene (CGS) knockdown signatures (using 199 of 222 significant genes, normalized fold change >= 1.5) - top 10 shown:
Gene Target	Correlation	No of Signatures	P-value	FDR	Z Score	Gene Description
KEAP1	+	24	1.5e-22	1.3e-18	9.697	Kelch like ECH associated protein 1, negative regulator of NRF2/NFE2L2 and oxidative/xenobiotic stress response
SNAI3	+	8	2e-15	8.8e-12	7.854	snail family transcriptional repressor 3, involved in mesodermal formation during embryogenesis
F5	+	8	6.4e-14	1.8e-10	7.409	coagulation factor V, an essential regulator of blood coagulation
BAMBI	+	12	3.1e-11	6.8e-08	6.538	BMP and activin membrane bound inhibitor, a transmembrane glycoprotein involved in mediating TGF-beta signaling
MIB1	+	2	4.3e-11	7.1e-08	6.49	mindbomb E3 ubiquitin protein ligase 1, an E3 ligase
UBASH3A	+	10	4.9e-11	7.1e-08	6.469	ubiquitin associated and SH3 domain containing A, positive regulator of T cell apoptosis upon growth factor withdrawl
GNG8	+	8	1.3e-10	1.6e-07	6.321	G protein subunit gamma 8
P2RY2	+	9	1.9e-10	2.1e-07	6.259	purinergic receptor P2Y2, involved in the regulation of proliferation, apoptosis and inflammation
ZBTB20	+	8	3.5e-10	3.4e-07	6.166	zinc finger and BTB domain containing 20, a transcriptional repressor that regulates neurogenesis, glucose homeostasis, and postnatal growth
BCL2L11	+	9	8.4e-10	7.3e-07	6.025	BCL2 like 11 (aka BIM), a positive initiator of apoptosis
For toxic group-4 molecules: comparison with the LINCS chemical perturbagen signatures (using 199 of 222 significant genes, normalized fold change >= 1.5) - top 25 shown:
Perturbagen	Correlation	No of Signatures	P-value	FDR	Z Score	Perturbagen ID	Perturbagen Property
Narciclasine	-	79	1.5e-109	4.7e-105	22.2	BRD-K06792661	an isocarbostyril alkaloid, anti-proliferative agent
Omacetaxine Mepesuccinate	-	86	2.1e-99	3.2e-95	21.13	BRD-K76674262	a protein translation inhibitor, used for cancer treatment
3-Chloro-l-alanine	-	84	1.2e-78	1.2e-74	18.74	BRD-K01976263	a L-alanine derivative
Radicicol	+	274	1e-71	7.8e-68	17.87	BRD-A39996500	HSP90 inhibitor
Emetine	-	24	2.3e-70	1.4e-66	17.7	BRD-K03067624	the principal alkaloid of ipecac, used for the treatment of amebiasis
L-Sulforaphane	+	128	8.1e-47	4.2e-43	14.32	BRD-A58955223	an isothiocyanate, known to activate NRF2
Isoliquiritigenin	+	38	1.1e-46	4.7e-43	14.3	BRD-K33583600	a phenolic chemical compound that inhibits GABA-A benzodiapine receptor and melenoma growth
Cycloheximide	-	49	3.4e-46	1.3e-42	14.22	BRD-K36055864	a protein translation inhibitor
AC1NWALX (Emetine)	-	20	1.2e-43	4.2e-40	13.8	BRD-A25687296	the principal alkaloid of ipecac, used for the treatment of amebiasis
Canertinib	+	172	3.1e-42	9.6e-39	13.57	BRD-K50168500	tyrosine kinase inhibitor, for EGFR and HER2/ERBB2, etc
Cephaeline	-	17	4.4e-41	1.2e-37	13.37	BRD-K80348542	an alkaloid related to Emetine
QL47	-	167	2.1e-39	5.3e-36	13.08	BRD-K99252563	inhibitor of tyrosine kinase, for BMX/BTK
Parthenolide	+	78	9.3e-37	2.2e-33	12.61	BRD-K98548675	a sesquiterpene lactone that inhibits HDAC1 and module NF-kB signaling
AK-968/11369213	+	22	4.1e-36	9e-33	12.49	BRD-K50234570	identified in screens as a hit that induces DNA re-replication and inhibits TDP1, etc
CHEMBL520231	+	53	4.8e-34	9.9e-31	12.11	BRD-K61829047	unknown
SB525334	+	138	1.3e-33	2.4e-30	12.03	BRD-K37720887	tyrosine kinase inhibitor, for anaplastic lymphoma kinase (ALK)
Isocycloheximide	-	22	1.4e-32	2.5e-29	11.83	BRD-A62184259	an isomeric entity of cycloheximide
C23H24O8 (Wortmannin)	-	785	4e-32	6.8e-29	11.74	BRD-A75409952	inhibitor of PI3K and mTOR
Verrucarin A	-	14	7.4e-32	1.2e-28	11.69	BRD-A26002865	a sesquiterpene toxin that inhibits protein synthesis
SCHEMBL14379041	+	45	1.4e-30	2.2e-27	11.43	BRD-K61033289	unknown
H0635_SIGMA (Homoharringtonine)	-	11	1.7e-29	2.5e-26	11.22	BRD-A24643465	a protein translation inhibitor
15D-PGJ2	+	25	2.5e-29	3.5e-26	11.18	BRD-K05396879	a metabolite of the PGJ2 prostanoid
Curcumin	+	104	9.5e-27	1.3e-23	10.64	BRD-K07572174	the principal curcuminoid of turmeric, known to activate NRF2
BRD-A25736793	-	129	2e-26	2.6e-23	10.57	BRD-A25736793	unknown
Pelitinib	+	150	2.9e-26	3.5e-23	10.54	BRD-K08799216	a 3-cyanoquinoline pan-ErbB tyrosine kinase inhibitor
For rapamycin: comparison with the LINCS consensus gene (CGS) knockdown signatures (using 726 of 899 significant genes, normalized fold change >= 1.5) - top 10 shown:
Gene Target	Correlation	No of Signatures	P-value	FDR	Z Score	Gene Description
BAD	-	14	1.6e-30	1.4e-26	11.42	BCL2 associated agonist of cell death, sensitizer of apoptosis
DLL1	-	4	2.8e-28	1.2e-24	10.97	delta like canonical Notch ligand 1, involved in the regulation of hematopoiesis and cell-to-cell communication
CIRBP	-	13	3.1e-25	9e-22	10.31	cold inducible RNA binding protein, involved in inflammatory response after cold stimulation
BDNF	-	2	1.8e-18	3.9e-15	8.692	brain derived neurotrophic factor, likely involved in the regulation of stress response and mood disorders
RPA2	+	13	5.7e-15	9.9e-12	7.723	replication protein A2, involved in DNA replication, repair, recombination and DNA damage response, etc
AATK	+	1	2.1e-12	3e-09	6.933	apoptosis associated tyrosine kinase, induced during apoptosis
GRN	+	14	3.2e-12	3.9e-09	6.872	granulin precursor, precursor protein that produce granulins, which are involved in normal development, wound healing, and tumorigenesis
PLEKHJ1	+	11	3.1e-11	3.4e-08	6.537	pleckstrin homology domain containing J1
SEC14L1	+	9	8.8e-10	8.5e-07	6.019	SEC14 like lipid binding 1, likely involved in intracellular transport
DYNLT3	+	10	1.8e-09	1.6e-06	5.903	dynein light chain Tctex-type 3, a subclass of dynein light chains
For rapamycin: comparison with the LINCS chemical perturbagen signatures (using 726 of 899 significant genes, normalized fold change >= 1.5) - top 25 shown:
Perturbagen	Correlation	No of Signatures	P-value	FDR	Z Score	Perturbagen ID	Perturbagen Property
Trichostatin A, Streptomyces Sp.	+	794	3.1e-200	9.5e-196	30.17	BRD-A19037878	histone deacetylase (HDAC) inhibitor
Vorinostat	+	1177	3e-163	4.6e-159	27.2	BRD-K81418486	histone deacetylase (HDAC) inhibitor
MLN-0128 (Sapanisertib)	+	172	1.2e-159	1.2e-155	26.9	BRD-K59317601	inhibitor of mTOR Ser/Thr kinase
WYE 125132	+	201	8e-130	6.2e-126	24.21	BRD-A45498368	inhibitor of mTOR Ser/Thr kinase
EX-8678	+	178	1.3e-95	8.1e-92	20.71	BRD-K42918627	unknown
Dasatinib	+	662	9.3e-87	4.8e-83	19.71	BRD-K49328571	tyrosine kinase inhibitor, for BCR-ABL and SRC, etc
TORIN1	+	234	9.7e-78	4.2e-74	18.63	BRD-K40175214	inhibitor of mTOR Ser/Thr kinase
PI-103	+	250	2e-75	7.6e-72	18.34	BRD-K67868012	dual inhibitor of PI3K and mTOR
BGT-226	+	93	3.9e-63	1.3e-59	16.73	BRD-K29415052	dual inhibitor of PI3K and mTOR
Dactolisib	+	224	1.2e-60	3.7e-57	16.39	BRD-K12184916	dual inhibitor of PI3K and mTOR
GSK 1059615	+	569	6.6e-60	1.8e-56	16.28	BRD-K02708799	dual inhibitor of PI3K and mTOR
BRD-K84718005	+	1	1.4e-52	3.6e-49	15.21	BRD-K84718005	unknown
I-BET151	+	110	1.2e-41	2.9e-38	13.47	BRD-K36363294	an isoxazole class pan-BET family inhibitor
PD-0325901	+	639	1.2e-38	2.5e-35	12.95	BRD-K49865102	inhibitor of mitogen-activated protein kinase kinase (MAPK/ERK kinase or MEK)
C23H24O8 (Wortmannin)	+	785	1.4e-38	2.8e-35	12.94	BRD-A75409952	inhibitor of PI3K and mTOR
936890-98-1	+	127	1.9e-38	3.7e-35	12.91	BRD-K94012289	inhibitor of mTOR Ser/Thr kinase
Apitolisib (gdc-0980, rg7422)	+	108	3.7e-38	6.7e-35	12.86	BRD-A18328003	dual inhibitor of PI3K and mTOR
1268524-70-4 (JQ1)	+	112	3.7e-37	6.4e-34	12.68	BRD-K54606188	a pan-BET family inhibitor
AZD-8055	+	220	1.4e-36	2.3e-33	12.58	BRD-K69932463	inhibitor of mTOR Ser/Thr kinase
BI-2536	+	283	1.1e-35	1.8e-32	12.41	BRD-K64890080	inhibitor of polo like kinases (PLKs)
LRRK2-IN-1	+	196	3.5e-35	5e-32	12.32	BRD-K01436366	inhibitor of leucine rich repeat kinase 2 (LRRK2)
GSK 525762A	+	145	1.6e-32	2.3e-29	11.82	BRD-K08109215	a pan-BET family inhibitor
CHEMBL1222381	+	50	5.7e-31	7.6e-28	11.51	BRD-K53903639	unknown
TORIN-2	+	169	8.8e-31	1.1e-27	11.48	BRD-K68174511	inhibitor of mTOR Ser/Thr kinase
ZSTK 474	+	185	2.9e-29	3.5e-26	11.17	BRD-K63068307	inhibitor of PI3K
