## Supplemental Table 4 for "Stress Resistance Screen in a Human Primary Cell Line Identifies Small Molecules that Affect Aging Pathways and Extend *C. elegans’* Lifespan"

### Sheet: Table S4, ATP content
Table S4. Effects of small molecules on ATP level and DNA damage-associated markers
Batch 1 (26 small molecules analyzed in the absence of H2O2): measurement of ATP level (day-0, before adding small molecules, luminescence readout = 320956±24708).
	average	average	average	average	average	normalized		SD	SD	SD	SD	SD
	day-1	day-2	day-3	day-4	day-5	by day-5		day-1	day-2	day-3	day-4	day-5
DMSO ctrl	553833	764391	954493	1017995	1026775	1		34334	14811	34053	21520	41680
H2O ctrl	567981	761567	958965	1061361	1035227	1.00823		45301	19697	34800	45700	34100
Rapa ctrl	454546	519403	545026	552160	547771	0.533487		10444	23727	19208	23811	22151
Top, non-toxic molecules:
Gr-5A	527000	728148	837593	1074220	1082445	1.05422		29829	13364	32262	51491	29904
Gr-5D	498641	763806	920681	1052285	1110868	1.0819		23574	38700	14288	38352	44999
O10	560153	740923	847945	1079863	1066130	1.03833		21893	20124	14630	23604	38115
Others with potentil liability, including PAINS (indicated):
Gr-1A	477461	610735	739676	878508	943836	0.919224		25883	31005	11646	44735	62968
Gr-1B	442035	577575	726850	977658	1021113	0.994486		31908	9667	23498	20676	53459
Gr-1C	421913	545683	662368	875881	819655	0.798281		16933	22020	42724	107272	6681
Gr-1D	396843	497248	542643	797305	865168	0.842607		33850	29850	46079	63893	40279
Gr-1E	474558	698358	788420	1038011	1066135	1.03833		27671	32177	36251	41115	33622
Gr-1F	383221	440655	446240	534298	600633	0.58497		23666	18086	19957	43515	71490
Gr-1G	449436	530748	651695	866631	955703	0.930781		34754	25386	36842	39075	48363
Gr-4A	501436	605711	772420	995321	1019996	0.993398		29169	51448	27038	40252	20027
Gr-4C	413360	474171	485641	769380	813018	0.791817		43703	30706	50895	37494	56651
Gr-5B	529430	736318	867160	1091073	1104305	1.07551		25230	18867	25365	33546	32623
Gr-6B	467756	641901	736245	969598	953988	0.929111		32079	31541	17319	36524	43624
Gr-7A	463265	192116	67526	48480	44670	0.0435051		58865	21474	11693	5216	5998
Gr-7B	311883	56498	40001	44298	40768	0.0397049		34714	4455	4475	4451	4813
Gr-7C	378655	140712	84446	72490	127440	0.124117		18968	12554	10826	6038	6576
O11	310373	412288	484520	642267	633963	0.617431		35947	39063	86507	109087	149645
O13	546070	704210	806718	947030	992715	0.966828		39564	32246	30747	197216	12546
O18	453443	639628	693776	825623	760275	0.740449		28307	53472	20125	21298	39450
O20	544305	770055	888893	997113	926888	0.902718		47949	55862	68909	18011	18796
O27	431303	437195	517210	634360	587798	0.57247		9431	14937	20523	12988	51143
O21	460366	542268	557236	677875	550651	0.536292		22372	22201	13390	34086	28754
Gr-6C	435273	542716	574765	624471	548865	0.534552		23557	43049	66657	8551	22967
Gr-9A	426828	601153	634740	904970	761533	0.741675		19031	67550	79475	97039	96306
Gr-9B	329880	149226	52831	53125	52771	0.0513949		22739	10914	7565	7815	7645
Highlighted in yellow: 9 molecules that reduced ATP content (normalized to DMSO control) by at least 30% on day 5 of treatment.
Batch 2 (2 molecules analyzed in the absence of H2O2): measurement of ATP level (day-0, before adding small molecules, luminescence readout = 229312±17487).
	average	average	average	average	average	normalized		SD	SD	SD	SD	SD
	day-1	day-2	day-3	day-4	day-5	by day-5		day-1	day-2	day-3	day-4	day-5
DMSO ctrl	270512	341244	397816	525030	555941	1		39292	20901	29732	27521	56223
H2O ctrl	273315	343122	417519	535928	579802	1.04292		39976	23904	24016	28755	41697
Rapa ctrl	239521	221640	244073	276911	262898	0.472888		23539	21615	21696	20239	12400
Gr-3B	184710	110226	109008	52193	63138	0.11357		13190	4689	4455	5190	3531
Gr-3C	190045	194191	270505	244033	265285	0.477182		5213	17252	25513	21224	17333
Highlighted in yellow: 2 molecules that reduced ATP content (normalized to DMSO control) by at least 30% on day 5 of treatment.
Supplemental Table 4 (related to Table 1). Long-term effects of small molecules on ATP levels and DNA damage-associated markers in the absence of H2O2. 1st tab: included are the data shown in Supplemental Figure 5, which addressed long-term effects of small molecules on ATP levels. Of 32 core-set hits, 28 molecules were analyzed in multiple 384-well plates in replicates in two batches. 11 small m…
In experiment 2 to analyze DNA damage-associated markers, H2O2 was also introduced during the last 3 hours of incubation for one set of plates. For the other set that was not exposed to H2O2, several wells of cells were treated with the controls, including DMSO (0.1%) and doxorubicin (300 nM) for 24 hours or for H2O2 (700 mM) 3 hours. The fractions of DNA damage marker-positive cells were: for gH…

### Sheet: Table S4, DNA damage markers
Table S4. Effects of small molecules on ATP level and DNA damage-associated markers
Small Molecule ID	Experiment 1, H2A.X-P DNA damage foci staining (no H2O2), at 10uM	Experiment 2, H2A.X-P DNA damage foci staining (no H2O2), at 10uM	Experiment 2, H2A.X-P DNA damage foci staining (with H2O2), at 10uM	Experiment 2,TP53BP1-P DNA damage foci staining (no H2O2), at 10uM	Experiment 2, TP53BP1-P DNA damage foci staining (with H2O2), at 10uM	Potentially increasing DNA damages in the absence of H2O2 (Experiment 1 & 2)
Top, non-toxic molecules (4)
Group 4 (chalcones): 4 hits, 4 re-analyzed; Gr-4D	103.2%, p=0.737	49.6%, p=0.002	123.2%, p=0.307	136.3%, p=0.139	387.5%, p=0.009	NO
Group 5: 4 hits, 3 re-analyzed; Gr-5A	104.7%, p=0.646	115.4%, p=0.723	127.4%, p=0.148	147.1%, p=0.114	547.5%, p=4.85E-05	NO
Gr-5D	94.1%, p=0.329	75.0%, p=0.049	111.9%, p=0.488	145.0%, p=0.195	479.8%, p=0.051	NO
O10	101.9%, p=0.875	71.5%, p=0.110	153.1%, p=0.0003	134.8%, p=0.099	498.2%, p=0.0004	NO
Others with potential liability (PAINS, listed separately) (28)
Group 1: 7 hits, 7 re-analyzed; Gr-1A	196.5%, p=0.007	223.0%, p=0.018	178.8%, p=3.78E-06	410.9%, p=0.032	653.2%, p=0.085	YES
Gr-1B	133.9%, p=0.143	95.8%, p=0.817	118.1%, p=0.174	210.8%, p=0.006	136.6%, p=0.480	YES?
Gr-1C	217.1%, p=0.0002	310.8%, p=0.0003	177.9%, p=2.64E-05	375.1%, p=0.009	552.0%, p=2.77E-07	YES
Gr-1D	231.5%, p=0.006	352.7%, p=0.003	163.6%, p=0.0003	352.7%, p=0.021	554.3%, p=0.0001	YES
Gr-1E	162.2%, p=0.030	106.7%, p=0.570	150.8%, p=0.052	289.2%, p=0.007	475.1%, p=1.25E-08	YES
Gr-1F	219.2%, p=0.029	377.8%, p=0.005	126.7%, p=0.056	459.5%, p=0.053	558.1%, p=0.0003	YES
Gr-1G	149.7%, p=0.080	178.8%, p=0.067	63.3%, p=0.084	256.2%, p=0.047	N/A	YES?
Group 3: 4 hits, 3 re-analyzed; Gr-3A	139.3%, p=0.002	338.0%, p=0.0001	143.1%, p=0.051	334.0%, p=0.028	66.1%, p=0.048	YES
Gr-3B	81.9%, p=0.030	227.8%, p=0.001	130.4%, p=0.091	243.5%, p=0.023	66.3%, p=0.152	YES
Gr-3C	112.6%, p=0.285	403.8%, p=0.014	135.6%, p=0.001	253.9%, p=0.023	390.0%, p=0.015	YES
Gr-4A	80.2%, p=0.115	75.0%, p=0.059	105.3%, p=0.646	154.6%, p=0.042	286.8%, p=0.301	YES?
Gr-4B	116.3%, p=0.213	140.2%, p=0.340	150.5%, p=0.034	117.9%, p=0.489	435.0%, p=0.014	NO
Gr-4C	107.7%, p=0.202	135.1%, p=0.070	149.7%, p=0.042	179.3%, p=0.105	443.7%, p=0.001	NO
Gr-5B	100.3%, p=0.976	127.8%, p=0.282	167.7%, p=0.0003	222.8%, p=0.015	540.3%, p=7.85E-09	YES?
Group 6: 3 hits, 2 re-analyzed; Gr-6B	93.4%, p=0.680	112.3%, p=0.295	136.5%, p=0.009	175.7%, p=0.029	272.4%, p=0.071	YES?
Group 7: 3 hits, 3 re-analyzed; Gr-7A	337.3%, p=0.08 (cells loss during preparation)	246.0%, p=0.093	112.9%, p=0.303	362.9%, p=0.290	516.4%, p=6.19E-09	YES
Gr-7B	694.7%, p=0.017 (cells loss during prep., many dead)	348.2%, p=0.046	74.0%, p=0.005	31.3%, p=0.035	4.2%, p=0.0002	YES
Gr-7C	132.1%, p=0.014	135.2%, p=0.136	82.9%, p=0.102	196.3%, p=0.152	368.8%, p=0.0001	YES?
O11	83.1%, p=0.208	91.2%, p=0.726	151.7%, p=4.80E-05	154.0%, p=0.011	560.5%, p=4.53E-08	YES?
O13	145.2%, p=0.054	98.3%, p=0.874	152.3%, p=0.003	238.3%, p=0.019	672.9%, p=0.009	YES?
O18	364.1%, p=0.138 (cells loss during preparation)	142.7%, p=0.045	137.1%, p=0.002	183.1%, p=0.069	450.0%, p=1.78E-08	YES?
O20	115.2%, p=0.377	129.7%, p=0.085	178.5%, p=0.003	107.5%, p=0.543	544.4%, p=4.26E-05	YES?
O27	122.2%, p=0.050	337.5%, p=0.00002	26.1%, p=6.33E-07	241.0%, p=6.22E-06	379.2%, p=0.003	YES
O6 (phenolic mannich, PAINS; non-toxic)	122.4%, N.A.	87.7%, p=0.441	129.9%, p=0.246	86.3%, p=0.589	537.7%, p=0.001	NO
O15 (enones, PAINS)	90.0%, p=0.391	183.5%, p=0.001	58.4%, p=0.0002	48.3%, p=0.029	250.9%, p=0.068	YES?
O21 (rhodanines, PAINS)	161.2%, p=0.001	216.4%, p=0.0001	127.4%, p=0.049	196.4%, p=0.065	620.5%, p=3.27E-06	YES
O23 (enones & catechols, PAINS)	79.9%, p=0.033	325.5%, p=0.029	33.4%, p=2.39E-06	42.4%, p=0.021	13.2%, p=0.0001	YES?
Gr-6C (rhodanines, PAINS)	181.3%, p=0.012	300.3%, p=0.002	43.0%, p=6.99E-06	289.7%, p=0.003	440.3%, p=4.87E-05	YES
PARP inhibitors * (3)
Gr-8B (PARP inhibitor)	100.9%, p=0.855	120.8%, p=0.355	210.5%, p=0.0001	154.0%, p=0.017	510.2%, p=0.003	YES?
O1 (PARP inhibitor)	101.9%, p=0.757	104.4%, p=0.831	216.5%, p=2.69E-06	142.9%, p=0.051	335.6%, p=0.0002	NO
O14 (PARP inhibitor)	115.9%, p=0.315	85.3%, p=0.194	221.4%, p=3.60E-07	159.0%, p=0.289	254.4%, p=0.017	NO
