## Supplemental Table 3 for "Stress Resistance Screen in a Human Primary Cell Line Identifies Small Molecules that Affect Aging Pathways and Extend *C. elegans’* Lifespan"

### Sheet: Table S3, Multiple resistance
Table S3. Protection of WI-38 cells from the heavy metal CdCl2 by small molecules
Small Molecule ID	Experiment 1, with H2O2, at 10uM (fold change, ATP content)	Experiment 1, with Cd2Cl2, at 10uM (fold change, ATP content)	Experiment 2, with H2O2, at 10uM (fold change, ATP content)	Experiment 2, with Cd2Cl2, at 10uM (fold change, ATP content)	H2O2-resistant (based on these two experiments; if scored NO, possibly due to batch effects caused by repeated freezing/thawing that compromise the stocks)	CdCl2-resistant
Top, non-toxic molecules (4; 3 re-analyzed)
Group 4 (chalcones): 4 hits, 4 re-analyzed; Gr-4D	4.77799	2.09676	3.61809	2.87551	YES	YES
Group 5: 4 hits, 2 re-analyzed in these experiments; Gr-5A	2.52625	4.11544	2.2188	2.39861	YES	YES
O10	4.75348	2.73407	2.44978	1.99855	YES	YES
Others with potential liability (PAINS, listed separately) (28; 23 re-analyzed)
Group 1: 7 hits, 7 re-analyzed; Gr-1A	3.36167	1.46279	2.3627	1.45499	YES	YES (a little)
Gr-1B	6.97593	2.01167	3.06888	1.71792	YES	YES
Gr-1C	27.3242	7.90445	1.9048	9.85912	YES	YES
Gr-1D	11.2411	3.14165	7.35981	3.83676	YES	YES
Gr-1E	52.763	6.68812	18.8492	8.82499	YES	YES
Gr-1F	46.6994	6.64547	2.44189	4.80008	YES	YES
Gr-1G	14.3294	3.81376	11.115	7.20948	YES	YES
Group 3: 4 hits, 3 re-analyzed; Gr-3A	2.35619	1.93273	1.81132	1.63812	YES	YES
Gr-3B	4.77799	2.09676	3.61809	2.87551	YES	NO
Gr-3C	19.0641	0.0604916	1.78989	0.395031	YES	NO
Gr-4A	2.85813	1.9825	2.08102	1.6559	YES	YES
Gr-4B	2.51799	2.00381	2.14556	1.52056	YES	YES
Gr-4C	2.957	1.07215	2.10446	1.19409	YES	NO
Gr-5B	1.6313	1.28501	1.99644	1.35778	YES	NO
Group 6: 3 hits, 1 re-analyzed in these experiments; Gr-6B	27.638	5.06848	1.89528	2.64867	YES	YES
Group 7: 3 hits, 1 re-analyzed in these experiments; Gr-7C	2.18003	1.3141	2.40759	0.970559	YES	NO
O11	3.53426	3.78273	2.10087	2.7976	YES	YES
O13	2.33867	1.27343	1.8423	1.5506	YES	YES (a little)
O18	2.16447	1.50355	1.22031	1.24171	YES	NO
O20	3.12715	6.36812	1.2543	3.99678	YES	YES
O27	15.1669	1.68032	2.09951	1.89286	YES	YES
O6 (phenolic mannich, PAINS, non-toxic)	1.93036	2.17665	1.12215	2.05424	YES (?)	YES
O21 (rhodanines, PAINS)	2.87275	0.0349599	2.39373	0.0368894	YES	NO
Supplemental Table 3 (related to Table 1). Protection of WI-38 cells from the heavy metal CdCl2 by small molecules. Among molecules retested, at least 17 increased the resistance of WI-38 cells to both H2O2 and cadmium (in two independent experiments). Fold changes less than 1.5 are highlighted in red. In a few cases (Gr-7A, Gr-7B, Gr-9A and Gr-9B), we did not observe H2O2 resistance, potentially…
