## Supplemental Table 2 for "Stress Resistance Screen in a Human Primary Cell Line Identifies Small Molecules that Affect Aging Pathways and Extend *C. elegans’* Lifespan"

### Sheet: Table S2, PI imaging
Table S2. Cell death-imaging analysis of 32 core-set small molecules
Small Molecule ID	WI-38 cells, without H2O2, at 10uM (fold change, ATP content)	WI-38 cells, without H2O2, percentage of propidium iodide-positive dead cells, at 10uM	WI-38 cells, with H2O2 (3 hrs of incubation), at 10uM (fold change, ATP content)	Percentage of propidium iodide-positive dead cells (with H2O2, 3 hrs/4 hrs/5 hrs of incubation), at 10uM
Negative control (DMSO)
Negative control	1	0.41%±0.23%	1	3 hrs, 5.44%±0.79%; 4 hrs, 16.81%±1.42%; 5 hrs, 22.50%±1.53%
Top, non-toxic molecules (4)
Group 4 (chalcones): 4 hits, 4 re-analyzed; Gr-4D	1.11	0.42%±0.15%, p=0.945	1.21	1.58%±0.57%, p=1.98E-08; 7.44%±1.55%, p=1.13E-06; 15.47%±2.37%, p=3.67E-04
Group 5: 4 hits, 3 re-analyzed; Gr-5A	1.14	0.48%±0.20%, p=0.589	1.28	1.64%±0.43%, p=5.23E-11; 8.97%±1.09%, p=1.51E-08; 17.12%±1.14%, p=1.31E-06
Gr-5D	1.14	0.51%±0.18%, p=0.384	1.4	3.28%±0.58%, p=1.39E-05; 17.57%±1.75%, p=0.366; 24.13%±0.77%, p=0.003
O10	1.08	0.54%±0.16%, p=0.188	1.34	2.19%±0.35%, p=1.22E-11; 4.27%±0.66%, p=3.71E-17; 11.58%±1.44%, p=6.62E-08
Others with potential liability (PAINS, listed seperately) (28)
Group 1: 7 hits, 7 re-analyzed; Gr-1A	0.72	0.79%±0.36%, p=0.054	3.77	1.44%±0.52%, p=2.54E-09; 3.18%±0.52%, p=2.59E-20; 7.49%±2.56%, p=7.31E-06
Gr-1B	0.94	1.03%±0.34%, p=0.006	2.17	2.69%±0.61%, p=2.36E-06; 11.16%±1.42%, p=2.00E-05; 17.61%±4.14%, p=0.033
Gr-1C	0.81	3.51%±1.28%, p=0.002	11.38	2.49%±0.45%, p=7.52E-09; 3.10%±0.87%, p=5.28E-14; 4.05%±0.87%, p=1.24E-16
Gr-1D	0.91	4.16%±1.39%, p=0.001	6.98	6.27%±2.02%, p=0.365; 5.83%±2.40%, p=3.28E-05; 10.70%±2.60%, p=3.51E-05
Gr-1E	0.96	0.71%±0.28%, p=0.090	4.14	1.68%±0.25%, p=1.73E-14; 2.95%±0.51%, p=1.16E-20; 3.44%±0.33%, p=4.87E-23
Gr-1F	0.6	3.27%±0.82%, p=3.26E-14	14.64	3.55%±0.60%, p=6.99E-05; 3.07%±0.60%, p=3.72E-19; 4.57%±0.78%, p=3.39E-18
Gr-1G	0.82	7.07%±1.09%, p=2.09E-05	19.33	8.40%±1.51%, p=0.004; 7.74%±1.37%, p=2.63E-07; 10.69%±2.15%, p=6.53E-06
Group 3: 4 hits, 3 re-analyzed; Gr-3A	0.98	0.54%±0.16%, p=0.195	1.08	5.54%±1.00%, p=0.085; 13.94%±1.30%, p=0.001; 16.88%±4.56%, p=0.029
Gr-3B	0.9	0.47%±0.20%, p=0.647	1.08	4.63%±0.81%, p=0.063; 13.01%±1.18%, p=6.56E-05; 15.17%±4.88%, p=0.014
Gr-3C	0.95	0.57%±0.24%, p=0.269	1.11	5.13%±1.50%, p=0.645; 15.61%±2.02%, p=0.224; 16.25%±4.39%, p=0.017
Gr-4A	1.08	0.39%±0.14%, p=0.645	3	1.87%±0.73%, p=2.53E-06; 11.36%±4.80%, p=0.038; 20.42%±1.40%, p=0.013
Gr-4B	1.18	0.36%±0.13%, p=0.357	2.83	3.31%±0.73%, p=1.69E-04; 14.49%±1.10%, p=0.008; 19.91%±1.79%, p=0.014
Gr-4C	1.08	0.47%±0.20%, p=0.653	6.93	4.02%±1.94%, p=0.135; 6.21%±2.69%, p=9.42E-05; 16.65%±2.46%, p=0.001
Gr-5B	1.19	0.45%±0.15%, p=0.798	1.43	1.18%±0.29%, p=4.63E-15; 6.19%±0.62%, p=1.30E-16; 24.15%±1.52%, p=0.048
Group 6: 3 hits, 2 re-analyzed; Gr-6B	1.1	0.46%±0.25%, p=0.766	1.95	2.62%±0.86%, p=9.76E-05; 12.57%±2.13%, p=0.003; 21.75%±0.94%, p=0.177
Group 7: 3 hits, 3 re-analyzed; Gr-7A	0.78	0.65%±0.18%, p=0.051	6.36	2.78%±0.77%, p=0.002; 2.32%±0.57%, p=3.50E-20; 3.52%±1.16%, p=1.81E-12
Gr-7B	0.56	3.58%±0.71%, p=8.77E-05	0.77	5.88%±1.30%, p=0.464; 6.44%±2.24%, p=2.05E-04; 18.93%±1.09%, p=3.90E-05
Gr-7C	0.87	0.40%±0.11%, p=0.625	31.87	0.82%±0.19%, p=3.15E-16; 2.36%±1.09%, p=6.06E-09; 3.73%±0.66%, p=7.55E-21
O11	0.75	1.86%±0.71%, p=0.004	7.18	2.19%±0.35%, p=7.15E-05; 2.80%±0.49%, p=5.87E-21; 2.90%±0.70%, p=1.72E-20
O13	1.09	0.69%±0.12%, p=0.002	1.96	1.13%±0.40%, p=1.29E-12; 2.56%±0.51%, p=6.36E-21; 7.03%±2.03%, p=5.68E-07
O18	0.99	0.36%±0.16%, p=0.441	4.32	3.66%±1.09%, p=0.008; 3.06%±0.85%, p=2.35E-14; 4.16%±0.70%, p=5.86E-20
O20	1.12	0.73%±0.25%, p=0.030	3.5	3.28%±0.50%, p=1.73E-06; 15.90%±2.18%, p=0.376; 22.46%±1.45%, p=0.957
O27	0.75	0.50%±0.17%, p=0.442	8.45	0.55%±0.25%, p=6.55E-17; 0.82%±0.36%, p=1.64E-22; 1.07%±0.41%, p=1.25E-24
Gr-6C (rhodanines, PAINS)	0.96	0.66%±0.26%, p=0.079	8.07	1.17%±0.19%, p=8.63E-16; 1.39%±0.35%, p=4.01E-22; 6.12%±1.95%, p=2.37E-07
Group 9:2 hits, 2 re-analyzed; Gr-9A (enones, PAINS)	0.98	3.76%±0.68%, p=5.30E-05	1.25	4.04%±1.09%, p=0.023; 4.40%±0.59%, p=2.38E-18; 6.06%±1.10%, p=2.12E-12
Gr-9B (enones & catechols, PAINS)	0.76	2.61%±1.37%, p=0.011	3.47	5.65%±2.49%, p=0.847; 4.76%±1.24%, p=3.32E-09; 8.00%±1.16%, p=7.76E-09
O6 (phenolic mannich, PAINS; non-toxic)	1.07	0.36%±0.10%, p=0.270	1.89	0.80%±0.24%, p=1.80E-16; 4.92%±1.47%, p=7.74E-08; 9.82%±2.06%, p=2.59E-06
O21 (rhodanines, PAINS)	0.92	1.09%±0.39%, p=0.008	1.27	2.05%±0.42%, p=2.43E-10; 12.20%±4.43%, p=0.051; 17.00%±3.06%, p=0.014
PARP inhibitors (3)
Gr-8B (PARP inhibitor)	0.96	0.37%±0.14%, p=0.463	9.05	4.84%±0.67%, p=0.100; 13.83%±2.52%, p=0.033; 22.06%±1.58%, p=0.571
O1 (PARP inhibitor)	0.92	0.30%±0.13%, p=0.122	2.14	5.80%±1.09%, p=0.484; 18.65%±1.54%, p=0.032; 28.70%±1.87%, p=1.25E-04
O14 (PARP inhibitor)	1.11	0.41%±0.22%, p=0.863	2.73	3.80%±1.03%, p=0.009; 18.17%±2.12%, p=0.187; 25.64%±1.19%, p=3.00E-04
Supplemental Table 2 (related to Table 1). 1st tab: Cell death-imaging analysis of 32 core-set small molecules. Consistent with ATP assay results to assess cell viability, the 32 core-set small molecules also reduced the fraction of propidium iodide-positive dying/dead WI-38 cells upon H2O2 (n = 6 for each molecule, Student’s t-test, three consecutive time points – 3, 4 and 5 hours of H2O2 incuba…

### Sheet: HDFs
Table S2. Cell death-imaging analysis of 32 core-set small molecules
Small Molecule ID	Experiment 1, WI-38 cells, at 10uM (fold change, ATP content)	Experiment 1, HDF cells, at 10uM (fold change, ATP content)	Experiment 2, WI-38 cells, at 10uM (fold change, ATP content)	Experiment 2, HDF cells, at 10uM (fold change, ATP content)
Top, non-toxic molecules (4)
Group 4 (chalcones): 4 hits, 4 re-analyzed; Gr-4D	2.58198	1.06163	5.09392	1.99886
Group 5: 4 hits, 3 re-analyzed; Gr-5A	1.68596	2.94993	16.362	2.00328
Gr-5D	1.22012	0.182657	1.89802	2.65826
O10	2.5103	12.5974	13.3745	8.90569
Others with potential liability (PAINS, listed seperately) (28)
Group 1: 7 hits, 7 re-analyzed; Gr-1A	8.5801	3.8854	12.0599	52.5106
Gr-1B	8.5304	0.5115	24.5782	53.6799
Gr-1C	7.63893	15.2316	24.9795	49.1338
Gr-1D	8.31149	2.79263	18.9287	49.3184
Gr-1E	8.21684	1.40073	28.5436	30.9612
Gr-1F	8.10085	5.8425	23.2615	52.2765
Gr-1G	8.13697	8.65655	25.763	39.8418
Group 3: 4 hits, 3 re-analyzed; Gr-3A	8.1249	2.38167	2.69335	1.66796
Gr-3B	7.77613	3.09711	7.53163	1.59151
Gr-3C	8.21945	6.59315	11.181	1.68963
Gr-4A	2.47943	7.1556	30.8593	2.34803
Gr-4B	1.88721	13.7336	9.20117	55.5903
Gr-4C	1.98817	4.31543	19.2845	3.14657
Gr-5B	1.70069	9.158	7.68608	13.3284
Group 6: 3 hits, 2 re-analyzed; Gr-6B	1.8029	3.60295	22.7929	57.3269
Group 7: 3 hits, 3 re-analyzed; Gr-7A	0.677132	1.20258	18.1976	4.10589
Gr-7B	0.586973	3.70632	3.82278	3.34836
Gr-7C	1.23663	0.739717	27.8975	8.32977
O11	2.52256	16.5716	28.1222	55.6794
O13	2.69729	11.1824	27.1593	60.4892
O18	1.78958	72.4939	26.9531	1.27405
O20	1.71561	1.07875	31.1782	63.8727
O27	7.68153	181.602	18.1968	46.0593
Gr-6C (rhodanines, PAINS)	1.23214	0.0109967	5.39016	50.6542
Group 9:2 hits, 2 re-analyzed; Gr-9A (enones, PAINS)	2.91633	0.571701	6.45148	1.77211
Gr-9B (enones & catechols, PAINS)	1.76719	1.67666	9.29917	52.3726
O6 (phenolic mannich, PAINS; non-toxic)	2.56512	284.952	2.90999	22.2159
O21 (rhodanines, PAINS)	1.68466	140.281	2.41992	25.4693
